# Gene expression analyses reveal differences in children’s response to malaria according to their age

**DOI:** 10.1101/2023.10.24.563751

**Authors:** Kieran Tebben, Salif Yirampo, Drissa Coulibaly, Abdoulaye K. Koné, Matthew B. Laurens, Emily M. Stucke, Ahmadou Dembélé, Youssouf Tolo, Karim Traoré, Amadou Niangaly, Andrea A. Berry, Bourema Kouriba, Christopher V. Plowe, Ogobara K Doumbo, Kirsten E. Lyke, Shannon Takala-Harrison, Mahamadou A. Thera, Mark A. Travassos, David Serre

## Abstract

In Bandiagara, Mali, children experience on average two clinical malaria episodes per season. However, even in the same transmission area, the number of uncomplicated symptomatic infections, and their parasitemia, vary dramatically among children. To examine the factors contributing to these variations, we simultaneously characterized the host and parasite gene expression profiles from 136 children with symptomatic falciparum malaria and analyzed the expression of 9,205 human and 2,484 *Plasmodium* genes. We used gene expression deconvolution to estimate the relative proportion of immune cells and parasite stages in each sample and to adjust the differential gene expression analyses. Parasitemia explained much of the variation in both host and parasite gene expression and revealed that infections with higher parasitemia had more neutrophils and fewer T cells, suggesting parasitemia-dependent neutrophil recruitment and/or T cell extravasation to secondary lymphoid organs. The child’s age was also strongly correlated with gene expression variations. *Plasmodium falciparum* genes associated with age suggested that older children carried more male gametocytes, while host genes associated with age indicated a stronger innate response (through TLR and NLR signaling) in younger children and stronger adaptive immunity (through TCR and BCR signaling) in older children. These analyses highlight the variability in host responses and parasite regulation during *P. falciparum* symptomatic infections and emphasize the importance of considering the children’s age when studying and treating malaria infections.

**One Sentence Summary:** Human and *P. falciparum* gene expression differs according to the infection’s parasitemia and the child’s age, highlighting an age-dependent response to malaria and complex cellular and molecular -host/parasite interactions.
