## Supplemental Table 1 for "Gene expression analyses reveal differences in children’s response to malaria according to their age"

### Sheet: Mapping Stats and Bio Variables
ID	Infection Date	Number of Subsequent Infections	Time to next infection	Total Read Pairs	Mapped Reads	Reads Mapped to Human	Percent Reads Mapped to Human	Reads Mapped to P. falciparum	Percent Reads Mapped to P. falciparum	Body Temperature	P. falciparum parasitemia (parasites/uL)	Hemoglobin concentration (g/dL)	Sex	Age at Sequenced Infection	Ethnicity	Complexity of Infection (monoclonalclonal or polyclonalclonal)	Fws Value (moimix)
1_9_14_09	2009-09-14	0.316657	1.05536	80540290	99876598	93198000	93.3132	6678598	6.68685	40.1	39325	11.8	Female	1	Mossi	monoclonal	0.970857
105_12_13_09	2009-12-13	0.705782	3.08404	51853477	91625112	78820958	86.0255	12804154	13.9745	39.9	5700	8.4	Male	1	Dogon	polyclonal	0.686482
106_9_23_09	2009-09-23	1.42496	0.445757	67193760	117038050	73850680	63.0997	43187370	36.9003	36.8	208788	8.7	Male	4	Dogon	polyclonal	0.771806
108_8_18_10	2010-08-18	0.950458	0.733065	61872005	109993398	90300042	82.0959	19693356	17.9041	37.3	33350	12.1	Male	4	Dogon	polyclonal	0.69996
110_11_13_10	2010-11-13	0.441739	2.5987	45624088	80080252	73183606	91.3878	6896646	8.61217	39.8	47375	12.4	Male	4	Dogon	monoclonal	0.981285
111_9_22_09	2009-09-22	NA	NA	52788675	95163480	90147930	94.7295	5015550	5.27046	38.3	25725	7	Male	2	Dogon	monoclonal	0.977839
112_10_10_10	2010-10-10	1.62624	0.700164	67454006	120334956	97955996	81.4028	22378960	18.5972	38.6	69300	10.6	Male	3	Dogon	polyclonal	0.934881
113_11_5_09	2009-11-05	1.36281	0.699518	65157100	103070206	94993970	92.1643	8076236	7.83566	38.1	15000	10	Male	5	Dogon	monoclonal	0.980453
114_9_21_10	2010-09-21	0.386795	0.95153	62187725	114536958	110890328	96.8162	3646630	3.1838	38.4	7250	9.4	Female	2	Dogon	monoclonal	0.983504
115_9_7_09	2009-09-07	0.633314	2.09681	30431885	50218842	21121310	42.0585	29097532	57.9415	37.4	622775	7.3	Male	4	Dogon	monoclonal	0.982021
12_9_13_09	2009-09-13	1.26663	1.78842	61102194	113071442	111516806	98.6251	1554636	1.37491	39.8	6525	6.3	Male	1	Dogon	polyclonal	0.91994
128_11_25_09	2009-11-25	0.681405	0.950884	63932407	113056756	105586954	93.3929	7469802	6.60713	37	2250	11.8	Female	4	Dogon	polyclonal	0.911065
131_10_21_09	2009-10-21	1.47074	1.59181	58812807	107330320	98584988	91.8519	8745332	8.14805	38.7	12900	7.4	Male	2	Dogon	monoclonal	0.975644
133_11_9_10	2010-11-09	0.851757	0.516139	63903223	117898644	116018294	98.4051	1880350	1.59489	40	10425	9.8	Female	1	Dogon	polyclonal	0.945114
134_9_12_11	2011-09-12	0.571158	3.12976	60685426	108064828	87460320	80.9332	20604508	19.0668	39.6	85225	10.1	Male	4	Dogon	polyclonal	0.641701
138_10_4_10	2010-10-04	0.40817	0.700164	54246046	92707592	75155366	81.0671	17552226	18.9329	38.4	88500	10.5	Female	6	Dogon	polyclonal	0.773287
144_9_13_10	2010-09-13	0.193397	4.79881	47723954	81890210	76967932	93.9892	4922278	6.01083	38.3	16350	9.2	Female	7	Dogon	monoclonal	0.980219
151_10_18_09	2009-10-18	0.980493	0.451896	42614560	76080508	58323214	76.6599	17757294	23.3401	37.3	68425	7.5	Female	1	Dogon	monoclonal	0.975939
153_11_1_10	2010-11-01	0	NA	59754806	106268684	93231860	87.7322	13036824	12.2678	39.4	28725	13.1	Female	3	Dogon	monoclonal	0.973873
154_9_21_10	2010-09-21	0.773589	3.77149	66802682	121805184	106773506	87.6592	15031678	12.3408	38.9	70050	8.6	Female	2	Dogon	monoclonal	0.95956
157_7_18_10	2010-07-18	1.32318	0.370934	47076626	79970142	36424636	45.5478	43545506	54.4522	38.3	235800	9.7	Male	4	Sonrhai	monoclonal	0.976907
158_9_18_09	2009-09-18	1.74161	0.445757	53589552	93714968	58784330	62.7267	34930638	37.2733	37.5	56600	11.3	Male	6	Dogon	polyclonal	0.702077
159_11_20_10	2010-11-20	1.10435	0.791551	55149738	98163218	84288146	85.8653	13875072	14.1347	39.5	19900	9	Female	7	Peuhl	monoclonal	0.959603
164_10_15_09	2009-10-15	1.30732	0.451896	55886388	99567070	84236784	84.6031	15330286	15.3969	38.8	117800	13	Male	5	Sonrhai	monoclonal	0.975138
167_10_18_09	2009-10-18	1.96099	0.653285	43344551	69133120	27393336	39.624	41739784	60.376	38.1	187575	11.4	Male	2	Bambara	monoclonal	0.981074
168_12_28_10	2010-12-28	2.37013	0.444038	60542229	102089120	97820496	95.8187	4268624	4.18127	37.8	6825	11	Female	5	Dogon	polyclonal	0.842842
172_2_9_10	2010-02-09	1.79601	1.86231	59910108	106594268	71434970	67.0158	35159298	32.9842	39.1	82950	12.1	Male	6	Sonrhai	monoclonal	0.975183
176_12_27_09	2009-12-27	1.05867	0.748135	58015232	104231700	102417736	98.2597	1813964	1.74032	40	4500	10.1	Male	4	Dogon	polyclonal	0.932859
180_11_9_09	2009-11-09	NA	NA	30707752	54328904	37971294	69.8915	16357610	30.1085	37.5	141300	12	Male	5	Peuhl	monoclonal	0.98167
184_11_18_09	2009-11-18	0.681405	3.1676	65006577	113503936	84650604	74.5794	28853332	25.4206	39	5316	10.5	Female	3	Dogon	monoclonal	0.964225
188_11_16_09	2009-11-16	NA	NA	66815108	114771926	92556846	80.6442	22215080	19.3558	36.5	558	12.5	Male	4	Saracole	polyclonal	0.898274
189_11_24_09	2009-11-24	0.851757	0.950884	52171305	87726678	74015612	84.3707	13711066	15.6293	37.5	4500	10.7	Female	4	Saracole	polyclonal	0.823832
195_11_11_09	2009-11-11	2.04422	0.404138	54388039	98412162	88485086	89.9128	9927076	10.0872	40.1	624	10.5	Female	4	Dogon	monoclonal	0.983933
197_10_1_10	2010-10-01	1.0164	0.700164	49565505	89984242	77721734	86.3726	12262508	13.6274	37.5	74000	11.4	Male	6	Dogon	polyclonal	0.844727
198_11_18_09	2009-11-18	0.681405	1.34267	39197307	70301884	62373464	88.7223	7928420	11.2777	39.4	18975	11	Male	5	Dogon	polyclonal	0.754863
199_10_13_09	2009-10-13	0.326831	1.59181	69311576	122624780	118350884	96.5147	4273896	3.48534	37.6	7075	13.2	Female	4	Dogon	polyclonal	0.925933
200_12_4_09	2009-12-04	1.05867	0.303502	56853524	107563110	106656000	99.1567	907110	0.843328	38.1	600	11.2	Female	6	Dogon	polyclonal	0.904993
203_9_4_10	2010-09-04	0.580192	0.643147	46979364	85518150	74595182	87.2273	10922968	12.7727	37.2	31050	12.2	Male	5	Dogon	polyclonal	0.906263
205_9_27_09	2009-09-27	0	NA	58734162	108156212	99874194	92.3425	8282018	7.65746	38.9	9825	12.3	Male	5	Dogon	polyclonal	0.677447
206_10_4_09	2009-10-04	1.47074	0.451896	59111446	98700788	80374792	81.4328	18325996	18.5672	39.4	2736	9.7	Male	4	Dogon	monoclonal	0.97894
207_10_31_10	2010-10-31	0.406559	1.71093	43357330	78183260	63682392	81.4527	14500868	18.5473	39.4	94950	7.7	Female	1	Dogon	polyclonal	0.939809
208_10_24_10	2010-10-24	0.813118	1.71093	54141462	100726818	98335466	97.6259	2391352	2.3741	39.2	17850	10.5	Male	4	Dogon	monoclonal	0.989186
209_12_20_09	2009-12-20	1.9409	0.303502	59719038	109717382	95979294	87.4787	13738088	12.5213	38.3	11775	9.7	Male	3	Peuhl	polyclonal	0.862139
21_9_6_11	2011-09-06	0.571158	2.10244	56730118	100985996	81771152	80.9728	19214844	19.0272	36.7	44000	11.7	Female	8	Dogon	polyclonal	0.837123
214_9_9_09	2009-09-09	1.26663	0.648506	53338115	98470402	93731740	95.1877	4738662	4.81227	36.6	4488	12.8	Male	4	Peuhl	polyclonal	0.939098
215_10_19_09	2009-10-19	0.163416	2.61771	55893690	99840352	73869728	73.9878	25970624	26.0122	38.3	63000	10.7	Female	5	Dogon	monoclonal	0.979693
217_9_7_11	2011-09-07	NA	NA	57112106	103252868	85417244	82.7263	17835624	17.2737	38.1	46075	11.8	Male	5	Dogon	monoclonal	0.981345
22_10_13_10	2010-10-13	1.0164	0.700164	111170190	187240754	149135348	79.649	38105406	20.351	40.5	61200	10.5	Male	2	Dogon	polyclonal	0.845104
220_1_16_11	2011-01-16	0.549523	2.08256	55592427	100827510	89131000	88.3995	11696510	11.6005	35.9	29625	10	Female	7	Kasonke	polyclonal	0.94938
223_10_7_09	2009-10-07	NA	NA	50730810	93984378	92192244	98.0932	1792134	1.90684	38.3	11400	9.5	Female	6	Dogon	monoclonal	0.9669
224_9_3_09	2009-09-03	1.58329	0.648506	43855110	78323046	65789466	83.9976	12533580	16.0024	38.8	99325	10.9	Female	3	Dogon	polyclonal	0.852047
225_9_24_09	2009-09-24	1.42496	1.78842	56262300	100599896	71042596	70.619	29557300	29.381	38.9	55200	12.4	Female	3	Dogon	monoclonal	0.974787
227_10_7_09	2009-10-07	1.63416	0.249147	56942535	104215996	79740944	76.5151	24475052	23.4849	38.4	2964	12.1	Male	5	Dogon	polyclonal	0.847181
228_12_16_09	2009-12-16	0.705782	1.13992	43000208	76243928	71873168	94.2674	4370760	5.7326	39.6	10875	11.9	Male	3	Dogon	monoclonal	0.98434
230_10_8_09	2009-10-08	0.490247	2.10795	60200524	105622938	98499688	93.256	7123250	6.74404	38.9	41025	14.1	Female	5	Peuhl	polyclonal	0.717933
236_11_18_09	2009-11-18	1.87386	0.404138	64452521	106713610	106068514	99.3955	645096	0.604511	39	48	9.6	Female	5	Dogon	polyclonal	0.900577
237_10_3_09	2009-10-03	1.14391	1.20003	62347686	104959428	95464274	90.9535	9495154	9.0465	39.7	3000	11.1	Male	5	Dogon	polyclonal	0.842279
240_10_22_10	2010-10-22	1.21968	0.700164	52554833	94837164	69489468	73.2724	25347696	26.7276	39.7	74325	10.7	Male	6	Peuhl	polyclonal	0.947149
241_11_29_09	2009-11-29	1.02211	0.950884	52709000	93409396	82596926	88.4246	10812470	11.5754	39.5	7750	12.4	Female	5	Dogon	monoclonal	0.981711
244_9_27_09	2009-09-27	NA	NA	56102312	102455524	89776674	87.625	12678850	12.375	38.9	50600	10.8	Female	5	Dogon	monoclonal	0.974741
247_11_4_09	2009-11-04	1.53316	0.506251	56598336	97873826	90021630	91.9772	7852196	8.02277	38.5	37250	11.2	Male	5	Dogon	monoclonal	0.97548
249_9_28_10	2010-09-28	0.966986	1.15929	46070282	78240500	45164054	57.7246	33076446	42.2754	40.3	139500	11.6	Female	5	Dogon	polyclonal	0.763841
256_9_23_10	2010-09-23	0.966986	0.95153	62999991	112274744	95071392	84.6775	17203352	15.3225	40.5	66175	9.1	Male	7	Dogon	polyclonal	0.944588
260_9_15_10	2010-09-15	2.32077	0.643147	66554193	112527252	98084640	87.1652	14442612	12.8348	38.3	79875	12.1	Female	4	Tamachek	polyclonal	0.915189
263_11_13_10	2010-11-13	1.32522	1.0259	47653915	88612322	83667536	94.4198	4944786	5.58025	39.4	28425	9.8	Female	6	Dogon	polyclonal	0.937208
271_9_11_11	2011-09-11	0.571158	2.10244	61013026	107702140	89235334	82.8538	18466806	17.1462	39.3	38850	11.4	Male	7	Dogon	polyclonal	0.749657
272_10_1_09	2009-10-01	0.817078	1.59181	53370288	97054846	89487712	92.2032	7567134	7.79676	39.2	20100	9.8	Male	5	Dogon	polyclonal	0.839618
277_10_6_10	2010-10-06	2.43935	0.700164	46641364	82271074	73915774	89.8442	8355300	10.1558	38.2	54600	12.4	Male	7	Peuhl	polyclonal	0.815223
278_11_20_09	2009-11-20	0.851757	2.66182	54737037	101508518	94946356	93.5354	6562162	6.46464	37.2	10500	12.5	Female	7	Targui	polyclonal	0.910839
279_8_7_11	2011-08-07	0.270836	2.96172	50747490	94732866	86652290	91.4701	8080576	8.52985	39.8	40100	11.1	Female	2	Targui	monoclonal	0.985529
28_10_19_09	2009-10-19	1.63416	0.653285	42875751	74229682	37559670	50.5993	36670012	49.4007	39	514800	11.2	Male	4	Dogon	polyclonal	0.940808
280_12_20_09	2009-12-20	0.529337	0.748135	65553454	121559036	115327480	94.8736	6231556	5.12636	36.7	5175	11.3	Female	5	Dogon	polyclonal	0.926442
284_10_20_10	2010-10-20	0.609838	2.49333	55128981	97847168	81340750	83.1304	16506418	16.8696	39.1	191625	9.4	Male	6	Peuhl	polyclonal	0.933767
285_11_15_09	2009-11-15	1.53316	0.202749	40402181	70986120	53736088	75.6994	17250032	24.3006	38.3	1464	12.2	Female	3	Dogon	polyclonal	0.753833
287_10_14_09	2009-10-14	NA	NA	54155783	91736338	27735134	30.2335	64001204	69.7665	37.5	343750	10.7	Female	7	Bambara	polyclonal	0.828565
290_10_21_10	2010-10-21	0.609838	0.90792	59353436	106950156	101188434	94.6127	5761722	5.3873	39.2	63500	12.2	Female	6	Dogon	monoclonal	0.971151
291_1_18_10	2010-01-18	0.365893	4.73553	31023376	53476022	36920020	69.0403	16556002	30.9597	39.5	58725	10.3	Female	7	Dogon	polyclonal	0.868237
294_10_26_10	2010-10-26	1.4204	0.90792	65612222	107812264	82229486	76.271	25582778	23.729	39.6	49850	10.3	Male	6	Dogon	polyclonal	0.630643
297_8_14_11	2011-08-14	0.270836	3.61419	48844793	89048986	86622232	97.2748	2426754	2.72519	38.5	18200	12.9	Male	8	Peuhl	polyclonal	0.89765
299_10_28_10	2010-10-28	NA	NA	54812555	100883918	90950380	90.1535	9933538	9.8465	37.5	34825	12.2	Male	7	Dogon	polyclonal	0.830414
30_9_23_09	2009-09-23	0.633314	2.09681	50287491	81369002	69040300	84.8484	12328702	15.1516	39.2	34588	9.8	Female	5	Dogon	polyclonal	0.782997
301_1_24_11	2011-01-24	1.24644	1.30879	49715823	90166338	89214498	98.9444	951840	1.05565	36.7	675	10.6	Male	14	Dogon	polyclonal	0.922537
303_9_10_10	2010-09-10	1.35378	0.643147	59052947	108095176	92188780	85.2848	15906396	14.7152	38.8	44425	11.9	Male	11	Peuhl	monoclonal	0.984983
304_9_15_10	2010-09-15	0.386795	5.09262	64224284	113909512	112912914	99.1251	996598	0.874903	39.9	375	11.2	Female	14	Peuhl	polyclonal	0.794079
305_11_1_10	2010-11-01	0.441739	1.31915	74059319	137164360	112826160	82.2562	24338200	17.7438	37.8	17250	11.9	Female	12	Dogon	polyclonal	0.876034
306_12_16_10	2010-12-16	0.71104	0.717515	48209630	88489506	87771976	99.1891	717530	0.810865	36.8	650	12.2	Female	10	Dogon	polyclonal	0.930033
308_9_10_10	2010-09-10	1.16038	0.95153	62117209	114422444	104179686	91.0483	10242758	8.9517	37.1	11625	12.7	Female	7	Dogon	monoclonal	0.983838
310_9_28_10	2010-09-28	0.966986	0.643147	56005298	98391346	94785444	96.3351	3605902	3.66486	38.5	24400	12.1	Female	13	Dogon	polyclonal	0.843036
315_8_12_10	2010-08-12	NA	NA	65029330	115299700	107141052	92.924	8158648	7.07604	39.4	31250	13.9	Male	8	Bambara	monoclonal	0.969681
32_12_19_09	2009-12-19	1.23512	0.303502	51812806	93436184	89826234	96.1365	3609950	3.86355	35.9	10800	9	Female	1	Dogon	monoclonal	0.9557
320_11_19_10	2010-11-19	0.887284	1.0259	57796206	105863952	99291900	93.792	6572052	6.20802	39.6	30150	8.8	Female	11	Dogon	monoclonal	0.984098
321_8_2_11	2011-08-02	1.35418	0.483871	77532753	129404230	128475378	99.2822	928852	0.717791	35.9	700	11	Female	12	Dogon	polyclonal	0.854914
322_4_11_11	2011-04-11	0.261975	3.08659	48213139	90012576	89851864	99.8215	160712	0.178544	39.3	250	13.1	Female	13	Dogon	polyclonal	0.894551
33_1_6_11	2011-01-06	NA	NA	47547879	80266486	51178876	63.7612	29087610	36.2388	37.3	183275	9.3	Female	3	Dogon	polyclonal	0.784235
332_7_11_10	2010-07-11	1.70124	0.370934	61939424	112188500	108764050	96.9476	3424450	3.05241	38.8	31500	9	Female	13	Sonrhai	polyclonal	0.788131
335_7_14_10	2010-07-14	2.07929	0.370934	48245326	80146600	38579950	48.1367	41566650	51.8633	38.1	421875	10.7	Female	11	Sonrhai	polyclonal	0.693866
336_10_25_10	2010-10-25	0.609838	2.21671	52041107	96013006	95120014	99.0699	892992	0.930074	37.1	5500	10.1	Male	9	Sonrhai	monoclonal	0.972432
339_11_22_10	2010-11-22	NA	NA	52307902	94933864	93694908	98.6949	1238956	1.30507	37.6	10425	10.8	Female	7	Soninke	monoclonal	0.953412
341_1_18_11	2011-01-18	1.24644	0.509759	43224881	64904804	61280154	94.4154	3624650	5.58456	37	19275	12.4	Female	15	Sonrhai	monoclonal	0.978423
342_12_13_10	2010-12-13	NA	NA	60535007	110770914	97424684	87.9515	13346230	12.0485	39.4	67650	15.8	Female	12	Dogon	polyclonal	0.946423
344_11_1_10	2010-11-01	1.54609	0.308383	59927530	112708436	112229662	99.5752	478774	0.42479	37.6	375	13.1	Male	14	Dogon	polyclonal	0.94228
345_10_22_10	2010-10-22	1.21968	0.700164	53964650	97048416	80266968	82.7082	16781448	17.2918	36	12450	11.9	Male	12	Dogon	polyclonal	0.841313
35_12_12_09	2009-12-12	2.11735	0.339344	56335806	101342954	75748958	74.7452	25593996	25.2548	37.1	500	10	Male	2	Dogon	monoclonal	0.979635
355_10_12_10	2010-10-12	0.40817	2.49333	57618431	107543402	104273936	96.9599	3269466	3.04014	37	5850	12	Male	13	Dogon	polyclonal	0.85809
359_9_14_11	2011-09-14	1.14232	0.799035	59929250	106874110	99097274	92.7234	7776836	7.27663	36.3	4500	12.1	Male	11	Dogon	polyclonal	0.727313
36_10_3_12	2012-10-03	NA	NA	45293483	82120712	81290820	98.9894	829892	1.01058	38.6	1500	11	Male	5	Dogon	polyclonal	0.830259
361_10_3_10	2010-10-03	0.406559	2.21671	65787675	118146542	103782814	87.8424	14363728	12.1576	36	11775	10.7	Male	12	Dogon	polyclonal	0.884358
362_10_1_10	2010-10-01	0.439808	1.71093	54655278	98691214	97939574	99.2384	751640	0.761608	39	1200	11.6	Female	9	Bambara	polyclonal	0.842873
365_11_11_10	2010-11-11	1.10435	1.31915	65110442	120484760	115409130	95.7873	5075630	4.21267	37.1	19600	12.4	Female	9	Dogon	monoclonal	0.968876
368_7_11_10	2010-07-11	0.189026	2.70683	56553789	98887908	96698900	97.7864	2189008	2.21363	39	5675	12.2	Female	12	Dogon	polyclonal	0.900592
372_11_2_10	2010-11-02	1.10911	1.0259	56877528	104191530	103753112	99.5792	438418	0.420781	38.3	825	9.9	Female	10	Dogon	polyclonal	0.866161
386_1_17_11	2011-01-17	0.498577	3.28086	54719010	100326442	94891084	94.5823	5435358	5.41767	38.2	6025	13.9	Male	14	Sonrhai	monoclonal	0.980132
388_8_11_10	2010-08-11	2.2811	0.341284	37635051	67328932	64383408	95.6252	2945524	4.37483	38.5	25750	11.2	Male	9	Sonrhai	polyclonal	0.936244
391_11_24_10	2010-11-24	1.54609	1.0259	53417563	95998434	69363378	72.2547	26635056	27.7453	39	122325	10.4	Male	14	Dogon	polyclonal	0.863052
398_9_15_11	2011-09-15	1.14232	0.799035	59691641	103942372	52272968	50.2903	51669404	49.7097	36.6	51175	12	Male	14	Dogon	polyclonal	0.753662
4_10_7_10	2010-10-07	0	NA	36353985	61143872	26666854	43.6133	34477018	56.3867	37.3	133500	11.7	Male	6	Mossi	monoclonal	0.976273
42_9_12_09	2009-09-12	1.74161	0.648506	57694786	97165866	94739208	97.5026	2426658	2.49744	38.2	54913	11.6	Female	4	Dogon	polyclonal	0.858957
43_11_23_09	2009-11-23	2.21457	0.950884	52413896	97036690	86471260	89.1119	10565430	10.8881	39.9	27600	10.5	Male	3	Dogon	monoclonal	0.972501
44_9_10_09	2009-09-10	1.74161	0.849895	51692636	90105318	56780494	63.0157	33324824	36.9843	38.7	56200	10.4	Male	5	Dogon	polyclonal	0.76471
5_10_15_09	2009-10-15	NA	NA	72800448	123388708	120386690	97.567	3002018	2.43298	36.6	475	7.9	Female	5	Dogon	polyclonal	0.897939
56_11_30_09	2009-11-30	1.02211	0.950884	49652920	86770910	77280088	89.0622	9490822	10.9378	38	725	11.5	Male	3	Dogon	monoclonal	0.980362
57_11_6_09	2009-11-06	0.511054	3.94136	50502610	91582432	87731410	95.795	3851022	4.20498	36.9	11700	11.4	Male	3	Dogon	polyclonal	0.918102
58_9_22_09	2009-09-22	1.42496	0.648506	85498691	119931774	118117236	98.487	1814538	1.51298	37.8	2688	9.1	Male	5	Dogon	polyclonal	0.86085
59_10_22_10	2010-10-22	NA	NA	55974271	100480492	83889212	83.4881	16591280	16.5119	39.2	141100	8.5	Male	2	Dogon	polyclonal	0.935193
61_10_9_09	2009-10-09	0.326831	1.59181	82177817	133112524	100869970	75.778	32242554	24.222	39.2	62650	9.6	Female	5	Dogon	polyclonal	0.944166
62_9_29_09	2009-09-29	0.949972	0.445757	52939534	94984688	73180328	77.0443	21804360	22.9557	39.3	70025	11.6	Male	3	Dogon	polyclonal	0.75836
65_10_13_10	2010-10-13	0.609838	1.06597	54044923	92655802	88761712	95.7973	3894090	4.20275	38.6	17325	12.2	Male	4	Dogon	polyclonal	0.855457
75_10_27_10	2010-10-27	0.406559	2.3359	55795457	101724618	96615456	94.9775	5109162	5.02254	37.2	3600	11.6	Male	3	Dogon	polyclonal	0.769651
76_9_29_10	2010-09-29	2.12737	0.95153	73866492	129125766	86889066	67.2903	42236700	32.7097	37.7	118500	11.1	Male	5	Dogon	monoclonal	0.977359
79_9_3_10	2010-09-03	1.54718	0.95153	67419888	123116246	111073430	90.2183	12042816	9.78166	38.4	37206	9.7	Male	3	Dogon	monoclonal	0.982606
80_10_13_09	2009-10-13	1.63416	0.451896	64332358	117031344	97438220	83.2582	19593124	16.7418	38.9	56625	9.7	Male	5	Dogon	polyclonal	0.754987
88_12_24_09	2009-12-24	2.47873	0.357265	52406537	95297714	88731258	93.1095	6566456	6.89047	38.9	25500	8.8	Female	3	Peuhl	polyclonal	0.756284
89_12_2_09	2009-12-02	0.882228	1.13992	60006374	105983240	72798610	68.6888	33184630	31.3112	39.7	21375	8.6	Female	1	Peuhl	polyclonal	0.696085
9_10_29_10	2010-10-29	1.0164	1.41768	69946271	125418030	107960446	86.0805	17457584	13.9195	40.2	46725	6.3	Male	2	Dogon	polyclonal	0.884112
97_10_19_09	2009-10-19	NA	NA	74204659	126305464	97266670	77.0091	29038794	22.9909	38	72450	10.5	Female	4	Dogon	monoclonal	0.974534
98_10_12_09	2009-10-12	0.653662	1.59181	53557498	94576038	63304080	66.9346	31271958	33.0654	38.6	78300	11.6	Female	3	Dogon	monoclonal	0.979878

### Sheet: Co-infection Mapping Statistics
ID	Total Mapped Reads	Reads mapped to P. ovale	Percent reads mapped to P. ovale	Reads mapped to P. malariae	Percent reads mapped to P. malariae	Reads mapped to P. vivax	Percent reads mapped to P. vivax	Reads mapped to P. falciparum	Percent reads aligned to P. falciparum
1_9_14_09	6692308	3530	0.0527471	9028	0.134901	11270	0.168402	6668480	99.6439
105_12_13_09	12802074	2120	0.0165598	9094	0.0710354	9926	0.0775343	12780934	99.8349
106_9_23_09	42710128	7442	0.0174244	31230	0.0731208	124534	0.29158	42546922	99.6179
108_8_18_10	19670670	2160	0.0109808	12112	0.0615739	4208	0.0213923	19652190	99.9061
110_11_13_10	6906350	2400	0.0347506	9498	0.137526	4140	0.0599448	6890312	99.7678
111_9_22_09	5002402	6864	0.137214	14448	0.288821	5020	0.100352	4976070	99.4736
112_10_10_10	22380502	2368	0.0105806	5224	0.0233417	4080	0.0182302	22368830	99.9478
113_11_5_09	8095030	11006	0.13596	4992	0.0616675	9720	0.120074	8069312	99.6823
114_9_21_10	3648836	1364	0.0373818	2368	0.0648974	4706	0.128973	3640398	99.7687
115_9_7_09	29107070	2396	0.00823168	28188	0.0968425	11686	0.0401483	29064800	99.8548
12_9_13_09	1561172	1538	0.0985157	7996	0.512179	3648	0.233671	1547990	99.1556
128_11_25_09	7469120	10688	0.143096	23382	0.313049	10462	0.14007	7424588	99.4038
131_10_21_09	8743854	1574	0.0180012	7730	0.088405	11564	0.132253	8722986	99.7613
133_11_9_10	1881562	580	0.0308255	2538	0.134888	4932	0.262123	1873512	99.5722
134_9_12_11	20597114	1940	0.0094188	4976	0.0241587	10286	0.049939	20579912	99.9165
138_10_4_10	17552748	4452	0.0253635	24238	0.138087	12792	0.0728775	17511266	99.7637
144_9_13_10	4925054	910	0.018477	2248	0.0456442	8936	0.18144	4912960	99.7544
151_10_18_09	17752954	3048	0.017169	15094	0.0850225	12444	0.0700954	17722368	99.8277
153_11_1_10	13036212	2188	0.016784	3478	0.0266795	19392	0.148755	13011154	99.8078
154_9_21_10	15016558	2292	0.0152632	11046	0.0735588	14442	0.0961738	14988778	99.815
157_7_18_10	43562198	6624	0.0152058	22972	0.0527338	22264	0.0511085	43510338	99.881
158_9_18_09	34927518	7824	0.0224007	46592	0.133396	18492	0.0529439	34854610	99.7913
159_11_20_10	13848572	1566	0.011308	5908	0.0426614	14554	0.105094	13826544	99.8409
164_10_15_09	15328130	2782	0.0181496	13968	0.0911266	7002	0.0456807	15304378	99.845
167_10_18_09	41776530	4804	0.0114993	52382	0.125386	18028	0.0431534	41701316	99.82
168_12_28_10	4270574	2706	0.0633638	4862	0.113849	13582	0.318037	4249424	99.5048
172_2_9_10	35067476	24924	0.0710744	114030	0.325173	32828	0.0936138	34895694	99.5101
176_12_27_09	1816112	1330	0.0732334	4494	0.247452	3146	0.173227	1807142	99.5061
180_11_9_09	16359086	1238	0.00756766	7930	0.0484746	10078	0.0616049	16339840	99.8824
184_11_18_09	28875778	7494	0.0259525	7930	0.0274625	9304	0.0322208	28851050	99.9144
188_11_16_09	22219584	6278	0.0282544	11480	0.0516661	8314	0.0374174	22193512	99.8827
189_11_24_09	13716242	3690	0.0269024	8130	0.0592728	14816	0.108018	13689606	99.8058
195_11_11_09	9901484	3214	0.0324598	22458	0.226814	11074	0.111842	9864738	99.6289
197_10_1_10	12269742	1304	0.0106278	3862	0.0314758	7968	0.0649402	12256608	99.893
198_11_18_09	7928446	1078	0.0135966	4074	0.0513846	5006	0.0631397	7918288	99.8719
199_10_13_09	4272328	2210	0.0517282	7284	0.170493	4862	0.113802	4257972	99.664
200_12_4_09	905942	430	0.0474644	2688	0.296708	3014	0.332692	899810	99.3231
203_9_4_10	10920548	1216	0.011135	4192	0.0383864	6290	0.0575978	10908850	99.8929
205_9_27_09	8249754	8372	0.101482	52776	0.639728	17518	0.212346	8171088	99.0464
206_10_4_09	18333260	8448	0.0460802	13696	0.0747058	15442	0.0842294	18295674	99.795
207_10_31_10	14503022	2452	0.0169068	28554	0.196883	10714	0.0738743	14461302	99.7123
208_10_24_10	2393296	710	0.0296662	9718	0.406051	5872	0.245352	2376996	99.3189
209_12_20_09	13752884	2522	0.018338	25040	0.182071	8786	0.0638848	13716536	99.7357
21_9_6_11	19229672	3056	0.0158921	10050	0.052263	10860	0.0564752	19205706	99.8754
214_9_9_09	4739272	1804	0.0380649	4016	0.0847388	4994	0.105375	4728458	99.7718
215_10_19_09	25960248	5650	0.021764	23518	0.0905924	14048	0.0541135	25917032	99.8335
217_9_7_11	17835448	1616	0.00906061	3088	0.0173138	17492	0.0980744	17813252	99.8756
22_10_13_10	38038558	19300	0.050738	78698	0.20689	31236	0.0821167	37909324	99.6603
220_1_16_11	11672824	1284	0.0109999	3180	0.0272428	6000	0.0514014	11662360	99.9104
223_10_7_09	1792110	612	0.0341497	2356	0.131465	1990	0.111042	1787152	99.7233
224_9_3_09	12547382	2078	0.0165612	17158	0.136746	8358	0.0666115	12519788	99.7801
225_9_24_09	29561144	6312	0.0213524	23428	0.0792527	6208	0.0210005	29525196	99.8784
227_10_7_09	24442858	5900	0.0241379	29838	0.122072	11258	0.0460584	24395862	99.8077
228_12_16_09	4372324	2342	0.0535642	5186	0.11861	3454	0.0789969	4361342	99.7488
230_10_8_09	7210464	42820	0.593859	5448	0.0755569	54034	0.749383	7108162	98.5812
236_11_18_09	647798	13180	2.03458	11342	1.75085	5340	0.824331	617936	95.3902
237_10_3_09	9493906	4410	0.0464509	7608	0.0801356	10438	0.109944	9471450	99.7635
240_10_22_10	25310068	3958	0.015638	12330	0.0487158	8398	0.0331805	25285382	99.9025
241_11_29_09	10746266	5512	0.0512922	23590	0.219518	9638	0.089687	10707526	99.6395
244_9_27_09	12676842	2036	0.0160608	9848	0.077685	11342	0.0894702	12653616	99.8168
247_11_4_09	7853428	2450	0.0311966	3626	0.0461709	3312	0.0421727	7844040	99.8805
249_9_28_10	33046092	9120	0.0275978	66226	0.200405	24208	0.0732553	32946538	99.6987
256_9_23_10	17187212	5098	0.0296616	19672	0.114457	9158	0.0532838	17153284	99.8026
260_9_15_10	14440818	6522	0.0451636	52696	0.36491	25780	0.178522	14355820	99.4114
263_11_13_10	4945700	1198	0.0242231	9682	0.195766	6476	0.130942	4928344	99.6491
271_9_11_11	18475248	2752	0.0148956	5116	0.0276911	32288	0.174764	18435092	99.7826
272_10_1_09	7556514	2268	0.0300138	14122	0.186885	5996	0.0793488	7534128	99.7038
277_10_6_10	8541298	1542	0.0180535	204068	2.38919	8352	0.0977837	8327336	97.495
278_11_20_09	6546026	3176	0.048518	17348	0.265016	6500	0.0992969	6519002	99.5872
279_8_7_11	8073560	1974	0.0244502	7966	0.0986677	7096	0.0878918	8056524	99.789
28_10_19_09	36683410	4574	0.0124689	17666	0.048158	11184	0.0304879	36649986	99.9089
280_12_20_09	6228272	1514	0.0243085	6776	0.108794	4198	0.0674023	6215784	99.7995
284_10_20_10	16500568	5230	0.0316959	10064	0.0609918	15988	0.0968936	16469286	99.8104
285_11_15_09	17247424	2054	0.011909	15650	0.0907382	13488	0.078203	17216232	99.8191
287_10_14_09	64054010	5394	0.00842102	52748	0.0823493	24054	0.0375527	63971814	99.8717
290_10_21_10	5767006	1156	0.0200451	14060	0.243801	9448	0.163829	5742342	99.5723
291_1_18_10	16517198	7074	0.0428281	40590	0.245744	17812	0.107839	16451722	99.6036
294_10_26_10	25532008	23266	0.0911248	81342	0.318588	29950	0.117304	25397450	99.473
297_8_14_11	2427630	698	0.0287523	2140	0.0881518	13740	0.565984	2411052	99.3171
299_10_28_10	9913492	3394	0.0342362	18316	0.184758	12638	0.127483	9879144	99.6535
30_9_23_09	12340336	1994	0.0161584	16288	0.13199	10004	0.0810675	12312050	99.7708
301_1_24_11	954114	1956	0.205007	1804	0.189076	2144	0.224711	948210	99.3812
303_9_10_10	15853198	3222	0.020324	20380	0.128555	54824	0.345823	15774772	99.5053
304_9_15_10	997956	3076	0.30823	5336	0.534693	2870	0.287588	986674	98.8695
305_11_1_10	24322956	2568	0.0105579	14966	0.0615303	11168	0.0459155	24294254	99.882
306_12_16_10	719010	1424	0.19805	4202	0.584415	3216	0.447282	710168	98.7703
308_9_10_10	10244462	6394	0.0624142	30230	0.295086	12000	0.117136	10195838	99.5254
310_9_28_10	3610952	1140	0.0315706	13656	0.378183	8886	0.246085	3587270	99.3442
315_8_12_10	8163072	2538	0.0310912	4248	0.0520392	15384	0.188458	8140902	99.7284
32_12_19_09	3607192	1238	0.0343203	3452	0.0956977	4314	0.119594	3598188	99.7504
320_11_19_10	6564492	2064	0.0314419	8528	0.129911	7740	0.117907	6546160	99.7207
321_8_2_11	930254	852	0.0915879	1748	0.187906	2086	0.22424	925568	99.4963
322_4_11_11	158942	184	0.115765	4712	2.9646	3310	2.08252	150736	94.8371
33_1_6_11	29060268	7438	0.0255951	50448	0.173598	13636	0.0469232	28988746	99.7539
332_7_11_10	3426772	580	0.0169256	6942	0.202581	3734	0.108966	3415516	99.6715
335_7_14_10	41520740	13680	0.0329474	90408	0.217742	28400	0.0683996	41388252	99.6809
336_10_25_10	894124	488	0.0545786	552	0.0617364	978	0.109381	892106	99.7743
339_11_22_10	1240282	642	0.0517624	1292	0.10417	3580	0.288644	1234768	99.5554
341_1_18_11	3620870	1608	0.0444092	2842	0.0784894	1852	0.0511479	3614568	99.826
342_12_13_10	13329930	7678	0.0575997	43550	0.326708	23164	0.173774	13255538	99.4419
344_11_1_10	475574	1070	0.224991	6306	1.32598	4216	0.886508	463982	97.5625
345_10_22_10	16753792	4478	0.0267283	22486	0.134214	6732	0.0401819	16720096	99.7989
35_12_12_09	25565696	4936	0.0193071	26460	0.103498	16060	0.0628186	25518240	99.8144
355_10_12_10	3266860	824	0.025223	6368	0.194927	4612	0.141175	3255056	99.6387
359_9_14_11	7776668	2834	0.0364423	12140	0.156108	15136	0.194633	7746558	99.6128
36_10_3_12	827938	786	0.0949346	4142	0.500279	3232	0.390367	819778	99.0144
361_10_3_10	14358658	4516	0.0314514	32706	0.227779	30130	0.209839	14291306	99.5309
362_10_1_10	749666	1348	0.179813	3052	0.407115	4022	0.536506	741244	98.8766
365_11_11_10	5050266	8512	0.168546	19210	0.380376	6284	0.124429	5016260	99.3266
368_7_11_10	2188606	1462	0.0668005	1204	0.0550122	5164	0.235949	2180776	99.6422
372_11_2_10	442310	1044	0.236034	2542	0.57471	2644	0.597771	436080	98.5915
386_1_17_11	5437208	1824	0.0335466	19784	0.363863	10618	0.195284	5404982	99.4073
388_8_11_10	2949144	1662	0.0563553	3682	0.12485	2352	0.079752	2941448	99.739
391_11_24_10	26623730	8980	0.0337293	31860	0.119668	15972	0.0599916	26566918	99.7866
398_9_15_11	51673186	14156	0.0273953	34396	0.0665645	11876	0.0229829	51612758	99.8831
4_10_7_10	34482550	3042	0.00882185	17648	0.0511795	11780	0.0341622	34450080	99.9058
42_9_12_09	2429332	972	0.040011	2316	0.0953348	4458	0.183507	2421586	99.6811
43_11_23_09	10538604	3138	0.0297762	18738	0.177803	9608	0.0911696	10507120	99.7013
44_9_10_09	33228616	16036	0.0482596	101368	0.305062	34016	0.10237	33077196	99.5443
5_10_15_09	3004000	922	0.0306924	5392	0.179494	3100	0.103196	2994586	99.6866
56_11_30_09	9484874	4272	0.0450401	10236	0.107919	6446	0.0679608	9463920	99.7791
57_11_6_09	3850638	1146	0.0297613	3674	0.0954128	2580	0.0670019	3843238	99.8078
58_9_22_09	1814402	1484	0.08179	3504	0.193121	2856	0.157407	1806558	99.5677
59_10_22_10	16563648	7412	0.0447486	27152	0.163925	16416	0.0991086	16512668	99.6922
61_10_9_09	32244144	4264	0.0132241	16172	0.0501548	12862	0.0398894	32210846	99.8967
62_9_29_09	21815978	4142	0.0189861	19124	0.0876605	7742	0.0354878	21784970	99.8579
65_10_13_10	3901538	2070	0.053056	15662	0.401431	10796	0.276711	3873010	99.2688
75_10_27_10	5095542	1548	0.0303795	10530	0.206651	9024	0.177096	5074440	99.5859
76_9_29_10	42206998	15338	0.0363399	86786	0.20562	23418	0.0554837	42081456	99.7026
79_9_3_10	12026178	2588	0.0215197	12358	0.102759	18696	0.155461	11992536	99.7203
80_10_13_09	19575780	3128	0.0159789	6262	0.0319885	18802	0.0960473	19547588	99.856
88_12_24_09	6567646	1102	0.0167792	2284	0.0347765	8252	0.125646	6556008	99.8228
89_12_2_09	33193488	2268	0.00683266	6920	0.0208475	6848	0.0206306	33177452	99.9517
9_10_29_10	17450280	3266	0.018716	12506	0.0716665	20784	0.119104	17413724	99.7905
97_10_19_09	28984026	4782	0.0164987	30418	0.104947	24234	0.0836116	28924592	99.7949
98_10_12_09	31258786	3606	0.011536	23382	0.0748014	12072	0.0386195	31219726	99.875
