## Supplemental Table 4 for "Gene expression analyses reveal differences in children’s response to malaria according to their age"

### Sheet: Human
Mixture	B	Plasma cells	T	NK	Monocytes	Mast_cells	Eosinophils	Neutrophils
105_12_13_09	0.109182	0.0154151	0.254243	0.0560059	0.0869847	0	0	0.47817
106_9_23_09	0.0846688	0.000937665	0.478065	0.0311451	0.0527443	0	0.0337144	0.318724
108_8_18_10	0.0692416	0.0168173	0.267228	0.084918	0.225054	0	0.00351633	0.333225
110_11_13_10	0.0427609	0.00216847	0.162704	0.0974878	0.198758	0	0	0.496121
111_9_22_09	0.058177	0.00321401	0.257157	0.20916	0.0875862	0	0	0.384706
112_10_10_10	0.078231	0.000178787	0.190017	0.000384698	0.232138	0	0.0164399	0.48261
113_11_5_09	0.0514319	0.00652242	0.233824	0.0310675	0.165684	0	0	0.51147
114_9_21_10	0.0782184	0.0100734	0.271789	0.120723	0.149839	0	0	0.369357
115_9_7_09	0.10673	0.0223588	0.134876	0.100199	0.251413	0	0	0.384423
128_11_25_09	0.0859414	0.000486813	0.172315	0.0337314	0.226961	0	0.0183491	0.462215
12_9_13_09	0.112974	0	0.253025	0.157662	0.149302	0	0	0.327038
131_10_21_09	0.100394	0.0180439	0.17313	0.055841	0.18292	0	0	0.46967
133_11_9_10	0.094563	0.0381987	0.173283	0.0973929	0.212289	0	0.0285214	0.355751
134_9_12_11	0.0463827	0.00764847	0.154313	0.0392473	0.220805	0	0	0.531604
138_10_4_10	0.0595978	0.0411228	0.151606	0.0861898	0.165239	0	0	0.496245
144_9_13_10	0.0112594	0.0156896	0.0905367	0.068143	0.219441	0	0.00310651	0.591824
151_10_18_09	0.126721	0.0200291	0.187581	0.0576051	0.320899	0	0	0.287165
153_11_1_10	0.0683822	0.00335124	0.138175	0.0473481	0.128387	0	0	0.614357
154_9_21_10	0.123056	0.052449	0.171271	0.0521669	0.142894	0	0	0.458164
157_7_18_10	0.0747642	0.0167108	0.139541	0.0522216	0.199593	0	0	0.517168
158_9_18_09	0.0504424	0.0185366	0.16024	0.0386832	0.203817	0	0.000994227	0.527287
159_11_20_10	0.0452333	0.010845	0.121657	0.0625314	0.185633	0	0.00323751	0.570863
164_10_15_09	0.0877723	0.0107536	0.145373	0.0489108	0.179698	0	0	0.527492
167_10_18_09	0.0295714	0.00683628	0.233558	0.0820039	0.0659075	0	0.0086762	0.573446
168_12_28_10	0.0685116	0.00335842	0.221084	0.0363432	0.175048	0	0.00803437	0.487621
172_2_9_10	0.0154129	0.0186733	0.0771851	0.0387075	0.256078	0	0.00431534	0.589628
176_12_27_09	0.0509712	0.00971157	0.110494	0.0992713	0.257883	0	0.00516636	0.466503
180_11_9_09	0.0661225	0.0101353	0.122202	0.0811553	0.251748	0	0	0.468637
184_11_18_09	0.117311	0.0354401	0.310528	0.0614287	0.164953	0	0	0.31034
188_11_16_09	0.0542664	0.0103484	0.198169	0.0816731	0.246738	0	0.0156103	0.393195
189_11_24_09	0.0859284	0.0113485	0.100418	0.0709857	0.240485	0	0	0.490835
1_9_14_09	0.0597808	0	0.191078	0.103525	0.193138	0	0.00997539	0.442503
195_11_11_09	0.0870656	0.00613905	0.145474	0.0496877	0.214507	0	0	0.497127
197_10_1_10	0.0393679	0.00787256	0.143236	0.0875957	0.218754	0	0	0.503174
198_11_18_09	0.00227377	0.0141582	0.125232	0.0284975	0.154876	0	0	0.674962
199_10_13_09	0.0502382	0.0153186	0.213223	0.045356	0.222666	0	0.00103028	0.452168
200_12_4_09	0.0480807	0.0115884	0.202882	0.0468651	0.163863	0	0.000315362	0.526405
203_9_4_10	0.0684678	0.0156471	0.104802	0.0549848	0.248248	0	0	0.50785
205_9_27_09	0.0374059	0.0187068	0.231471	0.0672166	0.240978	0	0	0.404222
206_10_4_09	0.0828615	0.0115127	0.182731	0.0405656	0.160239	0	0	0.52209
207_10_31_10	0.12533	0.0355647	0.168671	0.176835	0.196857	0	0	0.296743
208_10_24_10	0.0283458	0.0124231	0.115415	0.0689466	0.2491	0	0	0.525769
209_12_20_09	0.0641078	0.00185899	0.219173	0.0668925	0.228589	0	0	0.419378
214_9_9_09	0.0292867	0.00403324	0.215376	0.0590532	0.102831	0	0.00983289	0.579588
215_10_19_09	0.0657777	0.0135542	0.155344	0.0498361	0.258811	0	0	0.456677
217_9_7_11	0.0394792	0.0159308	0.12659	0.0300651	0.208642	0	0	0.579293
21_9_6_11	0.0429601	0.0255626	0.171458	0.0714757	0.119033	0	0	0.569511
220_1_16_11	0.13262	0.00334632	0.416755	0.0337136	0.0884082	0	0	0.325156
22_10_13_10	0.0527503	0.00598156	0.280057	0.0589219	0.0860358	0	0.000377053	0.515876
223_10_7_09	0.099686	0.0136055	0.174713	0.0503682	0.234615	0	0	0.427012
224_9_3_09	0.0522126	0.0119362	0.131407	0.041016	0.252409	0	0.00123129	0.509788
225_9_24_09	0.0953194	0.0048872	0.235906	0.0255747	0.176481	0	0.0234238	0.438408
227_10_7_09	0.0418998	0.0178917	0.0582868	0.0492409	0.287191	0	0	0.54549
228_12_16_09	0.0347435	0.0126237	0.113301	0.0435091	0.26475	0	0.00803001	0.523043
230_10_8_09	0.00796253	0.0167617	0.176364	0.0890719	0.213683	0	0.00162575	0.494531
236_11_18_09	0.0741949	0.00756	0.205617	0.0473863	0.217072	0	0	0.44817
237_10_3_09	0.0482969	0	0.234706	0.0919493	0.124297	0	0	0.500751
240_10_22_10	0.0252277	0.00425523	0.143033	0.0549927	0.146347	0	0	0.626144
241_11_29_09	0.0147981	0.0304506	0.230282	0.0380042	0.179173	0	0.0342519	0.47304
244_9_27_09	0.0649757	0.011032	0.110285	0.0420731	0.268959	0	0	0.502675
247_11_4_09	0.0117805	0.0112398	0.058957	0.0442342	0.27786	0	0.00304671	0.592881
249_9_28_10	0.01337	0.00857758	0.103623	0.0760659	0.237396	0	0.00631906	0.554648
256_9_23_10	0.0823285	0.0140712	0.334921	0.0382656	0.0884728	0	0.0146943	0.427247
260_9_15_10	0.031588	0.0131798	0.141666	0.0321928	0.197343	0	0	0.584031
263_11_13_10	0.0309348	0.00717957	0.0800002	0.0475417	0.263838	0	0	0.570506
271_9_11_11	0.0201958	0.00905219	0.114146	0.0566555	0.164085	0	0	0.635866
272_10_1_09	0.03645	0.0139639	0.187638	0.0792504	0.211973	0	0	0.470724
277_10_6_10	0.0259892	0.0168878	0.121385	0.065239	0.184267	0	0	0.586233
278_11_20_09	0.0136091	0.0115376	0.126452	0.0649188	0.261262	0	0.000325752	0.521895
279_8_7_11	0.0305538	0.0124607	0.201515	0.0628628	0.193855	0	0.00645084	0.492301
280_12_20_09	0.062377	0.00306189	0.180727	0.0353358	0.161242	0	0.0228452	0.534411
28_10_19_09	0.03597	0.00348863	0.152523	0.0758872	0.139603	0	0.00317884	0.58935
284_10_20_10	0.0415235	0.0192283	0.109759	0.0539006	0.264	0	0	0.511589
285_11_15_09	0.0887867	0.0255335	0.0851072	0.0505658	0.24875	0	0	0.501257
287_10_14_09	0.0684408	0.0208965	0.0815336	0.0360453	0.102764	0	0	0.69032
290_10_21_10	0.0397428	0.00199252	0.143538	0.062464	0.260824	0	0	0.491439
291_1_18_10	0.0247245	0.0276472	0.135319	0.0419638	0.147187	0	0.00372303	0.619435
294_10_26_10	0.0356403	0.0205528	0.116127	0.0357538	0.203905	0	0	0.588021
297_8_14_11	0.0781552	0.00646713	0.385168	0	0.115835	0	0	0.414374
299_10_28_10	0.0391359	0.00904984	0.114345	0.0483735	0.263038	0	0	0.526058
301_1_24_11	0.0502775	0	0.295102	0.0406088	0.317176	0	0	0.296835
303_9_10_10	0.0185093	0.0129374	0.0947871	0.0734449	0.194321	0	0.00778071	0.59822
304_9_15_10	0.0167407	0.000730346	0.153256	0.0559476	0.200994	0	0	0.572331
305_11_1_10	0.0669805	0.0132206	0.205445	0.0937407	0.164529	0	0	0.456084
306_12_16_10	0.103463	0.00539993	0.452724	0.0647027	0.130307	0	0	0.243404
308_9_10_10	0.0602713	0.00225171	0.0865739	0.0864431	0.304119	0	0	0.460341
30_9_23_09	0.0150303	0.00772613	0.156368	0.0627393	0.209206	0	0.0387347	0.510195
310_9_28_10	0.0801015	0.000764564	0.193691	0.0348184	0.201074	0	0	0.489551
315_8_12_10	0.0222103	0.0158959	0.137389	0.0344511	0.246248	0	0.003306	0.5405
320_11_19_10	0.047481	0.018636	0.149262	0.0416335	0.144313	0	0	0.598675
32_12_19_09	0.152165	0.00185377	0.345266	0.14862	0.207589	0	0	0.144505
321_8_2_11	0.053506	0.0051255	0.316406	0.0151257	0.279455	0	0	0.330382
322_4_11_11	0.0354882	0.00625282	0.171277	0.0341766	0.183293	0	0	0.569511
33_1_6_11	0.143824	0.0281285	0.117505	0.0615485	0.200721	0	0	0.448273
332_7_11_10	0.0377241	0.0106822	0.150364	0.0429653	0.268883	0	0	0.489381
335_7_14_10	0.0358673	0.00886921	0.100386	0.0444574	0.169511	0	0.00559831	0.635311
336_10_25_10	0.133797	0.00181378	0.299388	0.0148935	0.165838	0	0	0.38427
339_11_22_10	0.0333474	0.0154065	0.137997	0.0863482	0.229384	0	0	0.497516
341_1_18_11	0.00694711	0.00490427	0.0923667	0.0329687	0.18785	0	0.00866019	0.666303
342_12_13_10	0.0137309	0.000721269	0.144668	0.123551	0.159456	0	0.00117447	0.556698
344_11_1_10	0.0833638	0	0.333165	0	0.152751	0	0.00941537	0.421305
345_10_22_10	0.0495719	0.00647103	0.30762	0.0355699	0.16692	0	0.000305704	0.433542
35_12_12_09	0.0839738	0	0.4038	0.0362277	0.106342	0	0	0.369656
355_10_12_10	0.0160343	0.00657024	0.0910621	0.0426152	0.175397	0	0.00234372	0.665977
359_9_14_11	0.0222798	0.000897385	0.17308	0.0515178	0.189742	0	0.00690276	0.555581
36_10_3_12	0.033882	0.0183674	0.160581	0.0900805	0.127893	0	0	0.569196
361_10_3_10	0.0595229	0	0.270617	0.020813	0.261481	0	0.035447	0.352119
362_10_1_10	0.0185501	0.00634486	0.17443	0.0822469	0.213174	0	0	0.505254
365_11_11_10	0.0189561	0.013354	0.203189	0.0355646	0.224664	0	0.00236648	0.501906
368_7_11_10	0.0467144	0.00645408	0.169483	0.0582094	0.189335	0	0	0.529804
372_11_2_10	0.0508809	0.0119284	0.220003	0.038482	0.161775	0	0	0.516931
386_1_17_11	0.0284009	0.00828182	0.0769888	0.0172225	0.294384	0	0.00902119	0.565701
388_8_11_10	0.0668786	0.0184193	0.196325	0.0802824	0.164212	0	0	0.473883
391_11_24_10	0.0331021	0.0186929	0.0896515	0.0238579	0.163016	0	0.000469088	0.67121
398_9_15_11	0.0929985	0.000321276	0.336954	0.0400666	0.167359	0	0	0.362301
4_10_7_10	0.03687	0.0016983	0.216615	0.0838524	0.235541	0	0	0.425423
42_9_12_09	0.108549	0	0.232787	0.0574546	0.244111	0	0.00295829	0.35414
43_11_23_09	0.0640947	0	0.368125	0.208554	0.0790776	0	0.0197358	0.260413
44_9_10_09	0.0279568	0.00392054	0.166663	0.0217859	0.210871	0	0.00483414	0.563969
5_10_15_09	0.079472	0.0211457	0.281417	0.0408759	0.14158	0	0	0.435509
56_11_30_09	0.0395444	0.0110717	0.244235	0.0771219	0.202856	0	0	0.425171
57_11_6_09	0.110003	0.013553	0.315601	0.0419359	0.174485	0	0.0016207	0.342802
58_9_22_09	0.0774426	0.0104879	0.353834	0.0594414	0.204363	0	0.00172685	0.292705
59_10_22_10	0.113321	0.0292163	0.208665	0.129647	0.108107	0	0	0.411044
61_10_9_09	0.00474994	0.00918392	0.143497	0.0384048	0.178624	0	0.00803777	0.617503
62_9_29_09	0.100008	0.0152358	0.145846	0.083372	0.166382	0	0.00110698	0.488049
65_10_13_10	0.112781	0.00208234	0.140833	0.0594208	0.223619	0	0	0.461264
75_10_27_10	0.0428808	0.00736738	0.311705	0.100922	0.173668	0	0.00307681	0.36038
76_9_29_10	0.0411251	0.0416011	0.0999171	0.0367593	0.250732	0	0	0.529865
79_9_3_10	0.0793507	0.0166231	0.125639	0.0848657	0.193002	0	0.00678823	0.493731
80_10_13_09	0.0199653	0.0152847	0.165261	0.0298857	0.154986	0	0.00372223	0.610895
88_12_24_09	0.04467	0.00735736	0.150883	0.0552275	0.222771	0	0	0.519091
89_12_2_09	0.0722265	0.0119134	0.183694	0.0849945	0.282922	0	0.0298076	0.334441
9_10_29_10	0.0974082	0.0140113	0.289419	0.0595696	0.143969	0	0	0.395622
97_10_19_09	0.0413746	0.0131594	0.107845	0.0411895	0.214607	0	0.00684404	0.574981
98_10_12_09	0.0681272	0.0422852	0.0835071	0.0459664	0.145795	0	0	0.614319

### Sheet: Human All cell types
Mixture	B cells naive	B cells memory	Plasma cells	T cells CD8	T cells CD4 naive	T cells CD4 memory resting	T cells CD4 memory activated	T cells follicular helper	T cells regulatory (Tregs)	T cells gamma delta	NK cells resting	NK cells activated	Monocytes	Macrophages M0	Macrophages M1	Macrophages M2	Dendritic cells resting	Dendritic cells activated	Mast cells resting	Mast cells activated	Eosinophils	Neutrophils
105_12_13_09	0.0741764	0.0257072	0.0309352	0.0575406	0.109477	0	0.0378166	0	0.0471967	0	0.104277	0	0.0874126	0.0898781	0	0	0	0.00795992	0.0293646	0	0	0.298258
106_9_23_09	0.0689181	0	0.0237704	0.0910459	0.257319	0.0426046	0.012846	0	0.00257231	0	0.137291	0	0.0794571	0.0460731	0	0	0	0.0331105	0	0.0290836	0.0129346	0.162973
108_8_18_10	0.0423054	0.0085937	0.0357881	0.0817807	0.0908697	0.00819247	0.0524595	0	0.00750663	0	0.0820003	0.00347686	0.263845	0.0320019	0.0422344	0	0.00714902	0	0.0608437	0	0	0.180953
110_11_13_10	0.0216109	0.0181868	0.0109094	0.0619032	0.0734749	0	0.0828653	0	0.000385452	0	0.0757175	0	0.181117	0.028195	0.0182495	0	0	0.0223824	0.102988	0	0	0.302015
111_9_22_09	0.0170374	0.0137928	0.0167902	0.111208	0.108879	0	0.0896743	0	0	0	0.23875	0	0.103072	0.060874	0	0	0	0.00157988	0.0236119	0	0	0.214731
112_10_10_10	0.0594567	0.0318492	0.00555019	0.0259773	0.0831099	0.0381926	0.00468852	0	0.00115248	0	0.05156	0	0.273472	0	0.0205393	0	0.0124516	0.0166016	0.0148694	0	0	0.360529
113_11_5_09	0.029095	0.0215625	0.0275413	0.0627577	0.148996	0	0.00566607	0	0.0244245	0	0.0814135	0	0.188457	0.0596174	0	0.0022146	0	0.0121062	0	0	0	0.336148
114_9_21_10	0.0205023	0.0238005	0.0284849	0.172677	0.0486899	0	0.127828	0	0	0	0.0742497	0.00806668	0.140163	0	0.0167308	0.000665999	0	0.0161877	0.0852254	0	0	0.236729
115_9_7_09	0.0511922	0.0458281	0.0354053	0.0521834	0.0703404	0	0.0242213	0	0.00751561	0	0.0891416	0.00433635	0.128157	0.130467	0	0.0937019	0	0.000824773	0.0497048	0	0	0.21698
128_11_25_09	0.0404703	0.0297776	0.0364501	0.030502	0.145209	0.0316681	0.0163803	0	0	0	0.0601649	0	0.223681	0	0.0112304	0	0.00676264	0.0335375	0.00493452	0	0.00700245	0.322229
12_9_13_09	0.125779	0	0.0128268	0.0860896	0.12384	0	0.0412624	0	0.0176989	0	0.169252	0	0.12638	0.0564342	0	0.00394886	0	0.012352	0.00809175	0	0	0.216044
131_10_21_09	0.0499	0.0188144	0.0279996	0.0453391	0.122415	0.00793776	0.0444677	0	0	0	0.0689583	0	0.155245	0.0628103	0	0	0	0.030505	0.0478672	0	0	0.317741
133_11_9_10	0.0317565	0.0368456	0.054908	0.0922633	0.0807312	0	0.0359201	0	0.0272293	0	0.126206	0	0.169822	0.0614734	0	0.0113803	0	0.00187112	0.0339085	0	0	0.235684
134_9_12_11	0.0114825	0.0350198	0.0232595	0.0069597	0.107707	0	0.0303028	0	0	0	0.0874764	0	0.128108	0.127021	0	0.0258998	0	0.00909018	0.0371985	0	0	0.370475
138_10_4_10	0.0159066	0.0350671	0.0563176	0.032427	0.103933	0.00717616	0.0557281	0	0	0	0.0591465	0.0108458	0.166472	0.0333993	0.00123521	0	0	0.00428911	0.052806	0	0	0.36525
144_9_13_10	0.00559164	0.0286031	0.0304935	0.0208399	0.0644053	0.00267722	0.0186015	0	0	0	0.0659775	0.00716319	0.248187	0.0295151	0.00906398	0	0	0.0140383	0.0333802	0	0	0.421463
151_10_18_09	0.129573	0.0408426	0.02995	0.0600751	0.0315479	0.0513445	0.037199	0	0.0170533	0	0.0728584	0	0.285048	0.0361998	0	0.00104549	0	0.00738704	0.0257248	0	0	0.174151
153_11_1_10	0.0240454	0.0441294	0.00118135	0	0.0815471	0.0144532	0.0207751	0	0.000501149	0	0.0422997	0.0134014	0.135921	0	0.0365729	0.00865999	0	0.0350748	0.0527014	0	0	0.488737
154_9_21_10	0.0210935	0.0505638	0.0595829	0.0188955	0.0972627	0.0174747	0.0443979	0	0	0	0.0800508	0	0.182462	0.105794	0	0	0	0.00690363	0.0367136	0	0	0.278805
157_7_18_10	0.03219	0.0175858	0.0191622	0.0538218	0.0917604	0	0.0467725	0	0.00889797	0	0.0530772	0	0.172784	0.0678912	0	0	0	0.0461861	0.0763694	0	0	0.313502
158_9_18_09	0.0358997	0.0263211	0.027434	0.0121368	0.115794	0	0.02623	0	0.00426546	0	0.0595632	0	0.167406	0.0452521	0	0	0	0.00677537	0.0120647	0.0247616	0	0.436096
159_11_20_10	0.0169143	0.0301501	0.0158321	0.00377863	0.0698601	0.00756698	0.0397831	0	0	0	0.0874016	0	0.194366	0.0693385	0	0	0	0.0156147	0.0198363	0	0	0.429558
164_10_15_09	0.0455345	0.0284403	0.0164725	0.0435764	0.109946	0	0.0541328	0	0	0	0.05733	0	0.154648	0	0	0	0	0.0277812	0.0432717	0	0	0.418867
167_10_18_09	0.0366108	0.00410734	0.0118449	0.0590389	0.137242	0	0.0794929	0	0.0109687	0	0.101864	0	0.0947465	0.108123	0	0.0014318	0	0.00465361	0	0.0296749	0	0.320201
168_12_28_10	0.01941	0.0381885	0.0167037	0.0384197	0.157778	0	0.0130515	0	0.0326809	0	0.0878528	0	0.218521	0	0.000431154	0	0	0.00424793	0.0267163	0	0.0188652	0.327134
172_2_9_10	0.0108591	0.0109653	0.0228608	0	0.0696188	0.017949	0.012295	0	0	0	0.0417314	0.00401834	0.274825	0.00865971	0.0105353	0	0	0.00231829	0.0708719	0	0	0.442492
176_12_27_09	0.0255641	0.0282659	0.0114809	0.00479152	0.100431	0	0.0302408	0	0	0	0.100041	0.0180494	0.235127	0.0115044	0.0611457	0	0	0	0.0681508	0	0	0.305207
180_11_9_09	0.0484196	0	0.0248739	0.0871445	0.0297967	0	0.0487309	0	0.00879895	0	0.0898994	0	0.272404	0.0332095	0.00318648	0	0	0.000773733	0.043746	0	0	0.309016
184_11_18_09	0.105819	0.0216202	0.0668834	0.051608	0.170232	0.0153739	0.0701039	0	0.0177116	0	0.0646186	0.00395262	0.149943	0.0340178	0.0102246	0	0	0	0.0263683	0	0	0.191524
188_11_16_09	0.0275014	0.0397662	0.00920495	0.074544	0.134405	0	0.0316461	0	0.00631975	0	0.107953	0	0.282694	0	0.0216793	0	0.00368919	0	0.00946808	0	0.00712535	0.244004
189_11_24_09	0.0366959	0.0328254	0.0261126	0.0652174	0.0611822	0	0.0384232	0	0	0	0.0970215	0	0.177897	0.0248964	0.00575392	0.031907	0	0	0.0228653	0	0	0.379202
1_9_14_09	0.0371036	0.0128905	0.00862404	0.0723459	0.0301228	0.0254188	0.0440861	0.00757511	0	0	0.0850417	0.0286774	0.191951	0	0.0283919	0.00621792	0	0.02064	0.0794265	0	0	0.321487
195_11_11_09	0.0251727	0.040395	0.0103115	0.0140626	0.132536	0	0.0528138	0	0	0	0.0636262	0	0.23036	0.0232623	0	0	0	0.0257493	0.060522	0	0	0.321188
197_10_1_10	0.00785652	0.026196	0.0133457	0.0431299	0.102067	0	0.05989	0	0	0	0.0837912	0	0.217363	0.0126776	0	0	0	0.0193391	0.0616848	0	0	0.352659
198_11_18_09	0	0.0241884	0.0143683	0	0.086925	0.0196631	0.0112583	0	0	0	0.0197077	0.0123046	0.149017	0	0.0561495	0	0	0.0212631	0.0897608	0	0	0.495395
199_10_13_09	0.0234144	0.0381762	0.0181439	0.0560453	0.164673	0	0.0202953	0	0	0	0.0867122	0	0.23203	0.0548494	0.00214366	0	0	0.00688768	0.0100482	0	0.00548604	0.281095
200_12_4_09	0.0167258	0.038775	0.0100333	0.0514737	0.136863	0	0.0245172	0	0.0224393	0	0.0687953	0	0.134324	0.0531044	0	0.00743855	0	0.0215227	0.0179088	0	0	0.396079
203_9_4_10	0.014457	0.0307499	0.0273633	0.0544913	0.0834921	0.00132089	0.0193884	0	0.0012119	0	0.0849156	0	0.2162	0	0.0138291	0	0	0.00273107	0.0344376	0	0	0.415412
205_9_27_09	0.019002	0.0276411	0.0382033	0.00420676	0.18636	0.0119657	0.0566689	0	0	0	0.0741248	0	0.32308	0.0199337	0.000417633	0	0	0.0144761	0	0	0.00708748	0.216832
206_10_4_09	0.0409397	0.0342385	0.0280133	0.0237648	0.158386	0.00600534	0.0386657	0	0.00374596	0	0.0604868	0	0.192883	0.0432047	0	0	0	0.00894666	0	0.0258266	0	0.334893
207_10_31_10	0.0529951	0.0415093	0.0548417	0.120633	0.0577671	0	0.0679278	0	0	0	0.162757	0.0042511	0.115532	0.0214639	0.00850302	0.0145003	0	0	0.0517571	0	0	0.225562
208_10_24_10	0.0202834	0.0223701	0.0130273	0.0320237	0.0802715	0	0.0392003	0	0	0	0.0597378	0.00117688	0.200122	0	0.01579	0	0.0115431	0.0166293	0.0499983	0	0	0.437826
209_12_20_09	0.0274087	0.0281146	0.012971	0.050002	0.143058	0	0.00904731	0	0.0431758	0	0.110568	0	0.234845	0.076839	0	0	0	0.00584325	0.0339158	0	0	0.224212
214_9_9_09	0.0120991	0.0388192	0.0120163	0.0511278	0.133564	0	0.0244031	0	0.013354	0	0.102985	0	0.084753	0.0653629	0.00402381	0	0	0	0.0195499	0	0	0.437941
215_10_19_09	0.0149919	0.0223049	0.0207253	0.0702841	0.0881593	0	0.0471533	0	0	0	0.0805116	0	0.313387	0.0224834	0.00112361	0	0	0.0063402	0.0369389	0	0	0.275597
217_9_7_11	0.0269906	0.0375322	0.0167504	0	0.070688	0.0281178	0.0218384	0	0.016884	0	0.013874	0	0.1485	0	0.026766	0.00236197	0	0.0290702	0.0656399	0	0	0.494986
21_9_6_11	0.0124799	0.0311989	0.0349651	0.0199543	0.0927476	0.0212174	0.0486825	0	0	0	0.0513706	0	0.161678	0.0615034	0	0	0	0.0229837	0.0525344	0	0	0.388684
220_1_16_11	0.0454593	0.0647104	0.020486	0.0945272	0.197392	0	0	0	0.0743417	0	0.103264	0	0.13494	0.0885979	0	0.00213333	0	0.00273349	0	0	0.0250591	0.146355
22_10_13_10	0.0187559	0.0509429	0.0116975	0.0482884	0.127807	0.000716495	0.0464284	0	0.0292718	0	0.1027	0	0.100994	0.0062931	0.00588033	0.017434	0	0.0441922	0.0338276	0	0	0.35477
223_10_7_09	0.0297701	0.0634087	0.0200034	0.0740955	0.136808	0.00176128	0.00371862	0	0.00109479	0	0.0955263	0	0.266779	0.0102358	0	0	0	0.00841494	0.00176727	0	0	0.286616
224_9_3_09	0.0398229	0.00846519	0.0165111	0.0141733	0.0663849	0.0262801	0.0101275	0	0	0	0.069146	0	0.276442	0.0189236	0	0	0	0.0220333	0.0424223	0	0	0.389268
225_9_24_09	0.0692981	0.0411803	0.0169739	0.0289714	0.191524	0	0.013418	0	0.00998959	0	0.068389	0	0.198201	0.0286261	0.00391665	0	0	0.0159617	0.00162924	0	0	0.311921
227_10_7_09	0.00358072	0.0205016	0.0185217	0.0173848	0.0485137	0	0.025571	0	0.0065824	0	0.0565261	0	0.264504	0.036574	0	0.0113893	0	0.0243216	0.0499451	0	0	0.416084
228_12_16_09	0.0103634	0.0217196	0.0151107	0.0042482	0.067638	0.00486769	0.0173625	0	0.00153345	0	0.0679143	0	0.241256	0.048479	0	0.0235792	0	0.00885025	0.035093	0	0	0.431984
230_10_8_09	0.00221939	0.0222361	0.0245822	0.0904254	0.0600434	0	0.0457696	0	0.00434118	0	0.0749768	0.0048701	0.217514	0.00170174	0	0	0	0.0353638	0.0768428	0	0	0.339113
236_11_18_09	0.0492086	0.0663249	0.00549131	0.0446901	0.154228	0	0.00107755	0	0.00888024	0	0.0703851	0.00494443	0.180955	0	0.00345263	0.0263864	0	0.0272033	0.0015985	0	0.00741098	0.347762
237_10_3_09	0.0137198	0.0158785	0.0178007	0.0419823	0.139671	0.0168621	0.110045	0	0	0	0.0530163	0.0185682	0.0660997	0	0.01758	0.0202813	0	0.0171967	0.0708557	0	0	0.380442
240_10_22_10	0.00466159	0.0314245	0.0182514	0.0244283	0.0986119	0	0.0514491	0	0.0144665	0	0.0734867	0	0.108923	0.0533981	0	0.0183125	0	0.0150969	0.0258853	0	0	0.461604
241_11_29_09	0.0141212	0.0160546	0.0422456	0	0.175357	0.0491295	0.0270073	0	0	0	0.0491645	0.0101726	0.169273	0.0176383	0	0	0	0.0322472	0.072154	0	0	0.325434
244_9_27_09	0.0361098	0.0580914	0.00750964	0.0334153	0.0994055	0	0.0373838	0	0	0	0.0564955	0.00286762	0.181339	0.0298557	0	0.00550297	0	0.0204479	0.0528011	0	0	0.378775
247_11_4_09	0.00962335	0.0170704	0.0143859	0	0.0664264	0	0.0398154	0	0	0	0.0492407	0	0.207821	0.139904	0	0.0123546	0	0.0103686	0.05276	0	0	0.380229
249_9_28_10	0.00296887	0.0128393	0.0162657	0.0434513	0.0532743	0	0.0628134	0	0.00326793	0	0.092418	0	0.212859	0.0961827	0	0	0	0.0367973	0.0308087	0	0	0.336054
256_9_23_10	0.0412077	0.0373127	0.0295498	0.0585728	0.20175	0	0.0435771	0	0.0134368	0	0.051494	0	0.120039	0.103572	0	0.00151064	0	0.0250666	0.00128749	0.00274087	0	0.268882
260_9_15_10	0.00676183	0.0327823	0.0159005	0.0122294	0.0970192	0	0.0390769	0	0	0	0.0719408	0	0.134035	0.113973	0	0.0134698	0	0.0129861	0.0468082	0	0	0.403017
263_11_13_10	0.0105798	0.0259745	0.0178639	0.0086418	0.0549368	0	0.0139335	0	0.00751717	0	0.0795347	0	0.269149	0.0699677	0	0.0172219	0	0.0118105	0.0451714	0	0	0.367697
271_9_11_11	0	0.034336	0.0171592	0.0203441	0.0757284	0	0.0448807	0	0	0	0.0722493	0	0.135015	0.0438586	0	0.0195394	0	0.0144157	0.0471588	0	0	0.475315
272_10_1_09	0.0105764	0.0416935	0.0156485	0.0267107	0.102859	0.0135881	0.0722547	0	0.0117831	0	0.0973648	0	0.171052	0.0524621	0	0	0	0.00190143	0.0329027	0	0	0.349203
277_10_6_10	0.00713725	0.0243165	0.0247689	0.0110817	0.0843149	0	0.03368	0	0	0	0.0829593	0	0.164685	0.0859861	0	0.00198253	0	0.0237565	0.0355238	0	0	0.419808
278_11_20_09	0	0.0377876	0.0149634	0.0129006	0.0915927	0.0010749	0.0451319	0	0	0	0.0704549	0.0034535	0.202408	0	0	0.0497191	0	0.0239929	0.0635826	0	0	0.382938
279_8_7_11	0.0137676	0.0250416	0.00993132	0.0270122	0.115958	0.00510376	0.0541679	0	0	0	0.0688959	0.00153629	0.228363	0	0.0411235	0	0	0.0112742	0.0464591	0	0	0.351366
280_12_20_09	0.00513668	0.0569204	0.0110404	0.0181578	0.0982597	0	0.0239493	0	0.0180951	0	0.0963643	0	0.200162	0.107765	0	0	0	0.00643612	0.0421168	0.0140029	0	0.301594
28_10_19_09	0.0243008	0.0105417	0.0155698	0.0669352	0.0452455	0	0.0621565	0	0.000243548	0	0.0738874	0	0.139332	0.121373	0	0.00694552	0	0.0360375	0	0.0570799	0	0.340351
284_10_20_10	0.0151612	0.0431277	0.021991	0.00747519	0.0971116	0	0.0500058	0	0.00940239	0	0.0861961	0	0.169354	0.102222	0	0.0034328	0	0.0103195	0.0157056	0	0	0.368495
285_11_15_09	0.0297271	0.043943	0.0287551	0.0181751	0.0853314	0.00354341	0.043533	0	0	0	0.0435149	0.00635065	0.22257	0.0217455	0	0.0007993	0	0.0172242	0.0641763	0	0	0.370611
287_10_14_09	0.0151969	0.0195052	0.0332482	0.0107134	0.0788975	0	0.0361722	0	0	0	0.0409505	0	0.0451215	0.0839941	0	0.0282283	0	0.0265447	0.0337188	0	0	0.547709
290_10_21_10	0.0151691	0.019831	0.0097817	0.0156069	0.0747755	0.0267278	0.0407154	0	0.00785523	0	0.0653091	0.00844759	0.248411	0.0222421	0	0	0	0.0268425	0.0647981	0	0	0.353487
291_1_18_10	0	0.0523026	0.0280871	0.00574752	0.0828441	0.0116605	0.0245141	0	0.00364094	0	0.0862777	0	0.141657	0.0893535	0	0.00682169	0	0.0130276	0.025041	0.00174461	0	0.42728
294_10_26_10	0.00342478	0.0351632	0.0320661	0.000439854	0.0743602	0	0.0224418	0	0.00307722	0	0.0508581	0	0.114399	0.135064	0	0.0132827	0	0.00907602	0.0453208	0	0	0.461026
297_8_14_11	0.0265997	0.0382962	0.0206059	0.0677251	0.237604	0	0.0306753	0	0.0169296	0	0.0717436	0	0.0896346	0.114132	0	0.0136918	0	0	0.0167293	0	0	0.255633
299_10_28_10	0.00712473	0.0345965	0.0167997	0.0309468	0.0688503	0	0.0145127	0	0.0237731	0	0.0895086	0	0.198509	0.0540264	0	0.0270528	0	0.00413509	0.0297343	0	0	0.40043
301_1_24_11	0.0252445	0.0329198	0.0106101	0.100562	0.161912	0	0	0	0.0545192	0	0.0907756	0.0053885	0.295198	0	0	0.0230447	0	0	0.0429213	0	0.000494005	0.15641
303_9_10_10	0.000524031	0.0177349	0.0221512	0.0350262	0.0391633	0	0.0402441	0	0.0104587	0	0.0858431	0	0.226723	0.135647	0	0.00232508	0	0.0268035	0.013908	0.00456879	0	0.338879
304_9_15_10	0.00429784	0.0197978	0.0130516	0.0365864	0.0885031	0	0.0215042	0	0.0159862	0	0.12826	0	0.154898	0.0889505	0	0.0200291	0	0.0100621	0.0357786	0	0	0.362294
305_11_1_10	0.0320886	0.0253238	0.0275501	0.131638	0.0650279	0	0.0457101	0	0.0119069	0	0.0923098	0	0.151795	0.0120568	0.00811662	0.00564595	0	0	0.0555133	0	0	0.335317
306_12_16_10	0.0388953	0.0515986	0.0280889	0.303862	0.0943344	0	0.00674139	0	0.0644242	0	0.133719	0	0.115019	0	0.00179935	0	0.00737752	0	0.00594342	0	0.00176783	0.146429
308_9_10_10	0	0.0351526	0.011448	0.0307069	0.0889144	0	0.0456153	0	0	0	0.0687394	0.015661	0.294684	0.0226101	0	0	0	0.019192	0.0512243	0	0	0.316051
30_9_23_09	0.00973942	0.0291086	0.0269453	0.00580082	0.129999	0	0.0427426	0	0.00845169	0	0.0779311	0	0.17498	0.0283374	0	0	0	0.0481745	0.0615746	0	0	0.356214
310_9_28_10	0.018766	0.0413821	0.0050132	0.0868584	0.0918775	0	0.0334424	0	0.0242004	0	0.072977	0	0.195807	0.106669	0.00164154	0.00925411	0	0.00319715	0.0603992	0	0	0.248515
315_8_12_10	0.0263092	0.0266288	0.0261635	0	0.08725	0.0264217	0.000703653	0.00685966	0	0	0.0210817	0.0100883	0.256034	0	0.0379546	0.00189665	0	0.0250767	0	0	0	0.447531
320_11_19_10	0.0247455	0.0191838	0.0192576	0.0220431	0.0972211	0	0.0501979	0	0	0	0.0656361	0	0.131997	0.125938	0	0.0159585	0	0.0158716	0.0425945	0	0	0.369355
32_12_19_09	0.092351	0.0176035	0.047464	0.161299	0.112752	0	0	0	0.081972	0	0.198871	0	0.200813	0.0462682	0	0	0	3.36864e-05	0	0	0	0.0405728
321_8_2_11	0.0279279	0.021096	0.0184866	0.159464	0.152023	0	0	0	0.0498009	0	0.0650728	0.00886394	0.254665	0.0168692	0	0.000358278	0	0.00344846	0.0169353	0	0.0425407	0.162449
322_4_11_11	0.00634939	0.0391802	0.0157455	0.0299031	0.109267	0	0.00777501	0	0.0313577	0	0.0798554	0	0.219929	0.000393438	0.000679089	0.0177458	0	0.00720652	0.0196643	0	0	0.414948
33_1_6_11	0.0604521	0.0320897	0.0521505	0.0929765	0.0580846	0	0.00406743	0	0.0532725	0	0.0758125	0.00446874	0.194794	0.0523655	0	0.011654	0	0.00813791	0	0	0	0.299674
332_7_11_10	0.025143	0.0123472	0.0139432	0.00475501	0.0746239	0.0442183	0.00468057	0	0.0215372	0	0.0504806	0.00123246	0.299444	0.0108275	0.0226902	0	0	0	0.0365039	0	0	0.377573
335_7_14_10	0.0340413	0.0128576	0.0172807	0.0286395	0.0987742	0	0.0140603	0	0.00569376	0	0.0612316	0	0.105325	0.14857	0	0.0130138	0	0.0165637	0.0385104	0	0	0.405438
336_10_25_10	0.0333001	0.0585187	0.0179701	0.0653695	0.178641	0	0	0	0.0688766	0	0.0829165	0	0.227236	0.00942288	0	0	0	0	0	0	0.00335406	0.254394
339_11_22_10	0.00778596	0.0349134	0.0117374	0.0405443	0.0648566	0	0.0366769	0	0.00867281	0	0.0901827	0	0.237501	0.0466778	0	0.0359654	0	0.00987097	0.0506855	0	0	0.323929
341_1_18_11	0	0.0164711	0.0199336	0.0329084	0.0504853	0	0.0298315	0	0.00448061	0	0.0923915	0	0.248041	0.0581127	0	0	0	0.0164302	0.0105964	0.00826842	0.000474732	0.411575
342_12_13_10	0.0182626	0.0100075	0.0125037	0.0990298	0.0631158	0	0.0505142	0	0.00463724	0	0.135303	0	0.0849199	0.130239	0	0.0212414	0	0	0.0341475	0	0	0.336079
344_11_1_10	0.0588995	0.00485193	0.0194608	0.0653847	0.190753	0	0	0	0.052839	0	0.0690539	0	0.224592	0.00846695	0	0	0.00815982	0.00449835	0.0073689	0	0.0147369	0.270934
345_10_22_10	0.0244448	0.016954	0.0155845	0.0339069	0.227246	0	0.00619528	0	0.0261565	0	0.0794426	0	0.266955	0.0097976	0.00559266	0	0	0	0.00521455	0.0206925	0	0.261817
35_12_12_09	0.0697156	0.00261335	0.0114839	0.0846657	0.232608	0	0.00733412	0	0.037527	0	0.111401	0	0.17443	0	0	0	0.0014783	0.0108321	0.0052343	0	0	0.250677
355_10_12_10	0	0.026998	0.0146378	0.00412574	0.0640481	0	0.02819	0	0.000765644	0	0.0565134	0	0.194096	0.066667	0	0	0	0.0149502	0.0320085	0	0	0.496999
359_9_14_11	0.0105145	0.0135601	0.00879007	0.0800184	0.128516	0	0	0	0.0240996	0	0.0943879	0	0.12442	0.102351	0.0119275	0.0386989	0	0	0.000149776	0	0	0.362566
36_10_3_12	0.0462253	0.0148899	0.0312697	0.0424984	0.121782	0	0	0	0.0263377	0.000474465	0.119489	0	0.213733	0	0	0	0	0.0229849	0.00139501	0	0	0.35892
361_10_3_10	0.0461603	0.0128628	0.0146533	0.0919161	0.133833	0	0.0283024	0	0.020676	0	0.0740551	0	0.273331	0	0	0.00330423	0.00409831	0.0091854	0	0	0.0422742	0.245348
362_10_1_10	0	0.036721	0.0113238	0.0317763	0.114289	0	0.0784119	0	0.0139257	0	0.112475	0	0.223982	0.0199364	0.00312661	0	0	0.00912421	0.0413547	0	0	0.303553
365_11_11_10	0.0243549	0	0.0146351	0.0424164	0.130474	0	0.0228647	0	0.00489244	0	0.0738938	0	0.286165	0.0377393	0.00899069	0	0	0	0.0473544	0	0.00640604	0.299814
368_7_11_10	0.0165996	0.0166687	0.0103264	0.0374486	0.112157	0.00918217	0.0483732	0	0	0	0.0743873	0	0.209979	0	0	0	0	0.0226934	0.0559117	0	0	0.386273
372_11_2_10	0.038742	0.0092333	0.0225794	0.0529608	0.119039	0	0	0	0.044711	0	0.0804934	0	0.216591	0	0	0	0	0.0115692	0.0105112	0	0	0.39357
386_1_17_11	0.0153638	0.0127302	0.0137102	0.000790396	0.0665225	0	0.00700668	0	0.00954875	0	0.0576182	0	0.251107	0.129115	0	0.0215341	0	0.0168799	0	0.00635997	0	0.391713
388_8_11_10	0.0096845	0.0393427	0.0347216	0.04318	0.103776	0	0.0331191	0	0.0284083	0	0.0929221	0	0.179098	0.0858004	0	0.0024574	0	0.000567152	0.0608986	0	0	0.286024
391_11_24_10	0.013024	0.0285313	0.0196098	0.00219929	0.076021	0	0.0219916	0	0.000131494	0	0.0556859	0	0.221595	0.0889993	0	0	0	0.008978	0.0370125	0	0	0.426221
398_9_15_11	0.028058	0.0300906	0.0226113	0.0933544	0.169566	0	0.00555908	0	0.0381937	0	0.118681	0	0.273642	1.37859e-05	0.00450452	0	0.000353021	0	0	0	0.0345514	0.180821
4_10_7_10	0	0.0276743	0.0200622	0.052368	0.100872	0.0116503	0.0569056	0	0.0048774	0	0.14013	0	0.190083	0.0215995	0	0	0	0.002678	0.0546335	0	0	0.316466
42_9_12_09	0.0373566	0.0342861	0.0108406	0.106669	0.135198	0	0.030536	0	0.0347154	0	0.115381	0	0.266814	0.00932621	0.00214654	0	0	0.00149586	0.00337059	0	0.0386232	0.173241
43_11_23_09	0.0278122	0.0116952	0.00542155	0.259757	0	0	0.21646	0	0	0	0.21079	0	0.0902681	0	0.00525745	0	0	0.00982443	0.0394271	0	0	0.123288
44_9_10_09	0.011602	0.0182533	0.0137891	0.0097658	0.131094	0.0373885	0.0316146	0	0	0	0.0229386	0.00230812	0.182787	0	0	0	0.00893869	0.012911	0.0551222	0	0	0.461487
5_10_15_09	0.0599639	0.0322452	0.0326481	0.0836665	0.124752	0	0.00920476	0	0.0415648	0	0.0629323	0.00611767	0.166232	0.0423491	0	0	0	0.00508053	0.0125783	0	0	0.320665
56_11_30_09	0.0342015	0.0189495	0.015568	0.0455261	0.120019	0.00559548	0.0475321	0	0.0220795	0	0.0904467	0	0.195835	0.0465037	0.012658	0.00886572	0	0.0181348	0.0725964	0	0	0.245488
57_11_6_09	0.0763451	0.0270028	0.0367601	0.102678	0.0903783	0	0	0	0.0589843	0	0.0609731	0.00539565	0.247866	0.016455	0.0504421	0	0.0166683	0	0	0	0.0159108	0.19414
58_9_22_09	0.0483111	0.024416	0.0204607	0.134315	0.107758	0	0.0016351	0	0.101468	0	0.120595	0	0.235278	0.0551389	0.0116252	0	0	0	0	0	0.0296447	0.109354
59_10_22_10	0	0.080508	0.0597183	0.199125	0	0	0.0317049	0	0.0320306	0	0.12179	0	0.143276	0.0581199	0	0	0	0.00618533	0.015318	0	0	0.252224
61_10_9_09	0.0182081	0.00532498	0.0140752	0.0421117	0.0998469	0	0.0609253	0	0	0	0.0439363	0	0.163831	0.035632	0	0.00288168	0	0.0318965	0.0667797	0	0	0.41455
62_9_29_09	0.0480672	0.00262648	0.0270423	0.0369443	0.0882722	0	0.0767794	0	0	0	0.0948313	0	0.204747	0.0218477	0.00238191	0	0	0.0177316	0.0859889	0	0	0.29274
65_10_13_10	0.0253472	0.11664	0	0.0263904	0.082864	0	0.0183152	0	0.00941036	0.00189037	0.0640188	0	0.211838	0.0488725	0	0	0	0.00828493	0.0566507	0	0	0.329478
75_10_27_10	0.0189786	0.0279264	0.0213804	0.10994	0.122859	0	0.0805054	0	0.0216801	0	0.121106	0	0.221001	0	0	0	0.00339025	0.00478488	0.0277288	0	0.00175746	0.216961
76_9_29_10	0	0.0472406	0.0450337	0.00653295	0.0744205	0	0.0411476	0	0.00341757	0	0.0369227	0	0.20832	0.088324	0	0	0	0.00617688	0.0458319	0	0	0.396631
79_9_3_10	0.052499	0.00893111	0.0228338	0.0333391	0.0752422	0	0.0408583	0	0	0	0.0845093	0	0.142919	0.138549	0	0.00466638	0	0.0103194	0.0612106	0	0	0.324123
80_10_13_09	0.0385018	0	0.014206	0.0225865	0.117755	0	0.0390787	0	0.00604735	0	0.0529101	0	0.215443	0.0522265	0	0	0	0.00439544	0.0635962	0	0	0.373253
88_12_24_09	0.0410756	0.021669	0.0171708	0.041298	0.0878823	0.0089467	0.0147058	0	0.00957338	0	0.093097	0	0.21151	0	0.00747447	0.0233279	0	0.00923131	0	0	0	0.413038
89_12_2_09	0.0840297	0.00362134	0.0291616	0.088065	0.0801713	0	0.0572127	0	0.00528018	0	0.0780653	0	0.25399	0.0111297	0	0.0148372	0	0.0263895	0.0636969	0	0	0.20435
9_10_29_10	0.0458993	0.0416136	0.0338557	0.0339894	0.219606	0	0.0441454	0	0.00128869	0	0.111059	0	0.127996	0.0504361	0	0	0	0.000721817	0	0.00624903	0	0.283139
97_10_19_09	0.0320936	0.0261322	0.0191463	0.0203823	0.0608016	0.00179568	0.0281547	0	0	0	0.054973	0	0.155946	0.0149887	0	0.0180954	0	0.0225248	0.0580329	0	0	0.486933
98_10_12_09	0.0110802	0.0265481	0.0701134	0.0105801	0.0889156	0	0.0285906	0	0	0	0.0218548	0.0110224	0.078043	0	0.00315131	0.0176696	0	0.0446189	0.0726234	0	0	0.515189

### Sheet: Plasmodium
Mixture	troph	ring	schiz	F	M
105_12_13_09	0.406639	0.397802	0.115223	0.0316807	0.048655
106_9_23_09	0.738967	0.20557	0	0.0162043	0.0392584
108_8_18_10	0.726522	0.208805	0	0.0316362	0.033036
110_11_13_10	0	0.751275	0.167915	0.0288818	0.0519285
111_9_22_09	0	0.701006	0.187608	0.0287448	0.0826414
112_10_10_10	0.434315	0.389368	0.0835386	0.0420687	0.0507098
113_11_5_09	0.720986	0.187275	0	0.0436299	0.048109
114_9_21_10	0.320867	0.394625	0.198761	0.0310374	0.0547102
115_9_7_09	0.586453	0.299918	0.0400137	0.0290492	0.0445659
128_11_25_09	0.675022	0.25453	0.0352177	0.0102855	0.024945
12_9_13_09	0.756602	0.172522	0	0.0270542	0.0438214
131_10_21_09	0.258168	0.449731	0.209568	0.039677	0.0428559
133_11_9_10	0.759865	0.152696	0	0.0428723	0.0445664
134_9_12_11	0.285539	0.508873	0.143697	0.0186981	0.043193
138_10_4_10	0.519834	0.322401	0.0913276	0.0291872	0.0372499
144_9_13_10	0.48035	0.308875	0.100398	0.0504525	0.0599244
151_10_18_09	0.57418	0.300935	0.06898	0.0177476	0.0381568
153_11_1_10	0.411492	0.426114	0.128011	0.0077275	0.026656
154_9_21_10	0.409585	0.356285	0.141832	0.0387154	0.053583
157_7_18_10	0.315267	0.494062	0.136161	0.0227924	0.0317175
158_9_18_09	0.278692	0.514866	0.137099	0.0317785	0.0375645
159_11_20_10	0.742851	0.215983	0	0.00872322	0.0324422
164_10_15_09	0.385257	0.418351	0.123174	0.0342895	0.0389289
167_10_18_09	0	0.771354	0.149291	0.0127892	0.0665662
168_12_28_10	0.51117	0.300443	0.0929737	0.0383272	0.0570867
172_2_9_10	0.200291	0.587043	0.16477	0.0222679	0.025628
176_12_27_09	0.564108	0.291882	0.0815448	0.0310664	0.0313987
180_11_9_09	0.544678	0.349955	0.0659017	0.0155077	0.0239575
184_11_18_09	0.405503	0.464947	0.0833596	0.0210886	0.0251018
188_11_16_09	0.686686	0.228022	0.0401791	0.0104614	0.0346521
189_11_24_09	0.569769	0.307781	0.0772041	0.0138211	0.0314245
1_9_14_09	0.386579	0.384	0.122579	0.0490505	0.0577914
195_11_11_09	0.727717	0.25334	0	0	0.0189425
197_10_1_10	0.261164	0.54749	0.130454	0.0213585	0.0395344
198_11_18_09	0.397188	0.476729	0.100131	0.00920884	0.0167429
199_10_13_09	0.482555	0.381601	0.0647309	0.0280302	0.0430831
200_12_4_09	0.57183	0.269482	0.0292445	0.0644512	0.0649923
203_9_4_10	0.590264	0.295343	0.0589229	0.0288068	0.026663
205_9_27_09	0.592317	0.310009	0.0583327	0.00422388	0.0351175
206_10_4_09	0.357897	0.426924	0.127976	0.0330579	0.0541445
207_10_31_10	0.581268	0.315877	0.0627865	0.0138276	0.0262408
208_10_24_10	0.423241	0.364311	0.132285	0.0451606	0.0350027
209_12_20_09	0.686641	0.238328	0	0.0233659	0.0516652
214_9_9_09	0.771397	0.172567	0	0.0258105	0.0302249
215_10_19_09	0.594963	0.30744	0.0610032	0	0.0365936
217_9_7_11	0.247877	0.585014	0.11619	0.0150419	0.0358773
21_9_6_11	0.122353	0.653959	0.163749	0.0102081	0.04973
220_1_16_11	0.629934	0.26982	0	0.0536354	0.0466114
22_10_13_10	0	0.645474	0.228661	0.0415373	0.0843281
223_10_7_09	0.777771	0.138532	0.0432212	0	0.0404756
224_9_3_09	0.368271	0.455309	0.102597	0.0340921	0.0397303
225_9_24_09	0.51389	0.33216	0.0811179	0.0317128	0.0411198
227_10_7_09	0.443692	0.393448	0.0766642	0.0317492	0.054447
228_12_16_09	0.0475696	0.678994	0.16833	0.0395789	0.0655276
230_10_8_09	0.647629	0.244467	0.0519786	0.0162444	0.0396814
236_11_18_09	0.53699	0.340828	0.0209667	0.0429732	0.0582418
237_10_3_09	0.404907	0.401234	0.118978	0.0335397	0.041341
240_10_22_10	0.356174	0.44322	0.12379	0.0250728	0.0517428
241_11_29_09	0.679511	0.246252	0.00140042	0.0239066	0.0489306
244_9_27_09	0.548555	0.299239	0.089504	0.0308773	0.0318251
247_11_4_09	0.156017	0.598899	0.148501	0.0389378	0.0576452
249_9_28_10	0.0839225	0.637705	0.191094	0.0374279	0.0498514
256_9_23_10	0.000561449	0.522362	0.358309	0.0425827	0.0761845
260_9_15_10	0.0883436	0.611612	0.194077	0.0354664	0.070501
263_11_13_10	0.3035	0.337495	0.144981	0.160196	0.0538269
271_9_11_11	0.171459	0.564114	0.169345	0.0255378	0.069545
272_10_1_09	0.580371	0.308531	0.0421492	0.0303256	0.0386233
277_10_6_10	0.278397	0.486503	0.15346	0.0414109	0.04023
278_11_20_09	0.475893	0.398048	0.0894461	0.0095375	0.0270755
279_8_7_11	0.258769	0.49973	0.154534	0.0426412	0.0443264
280_12_20_09	0.0909428	0.548983	0.180553	0.0884049	0.0911163
28_10_19_09	0	0.798878	0.124167	0.0227432	0.054212
284_10_20_10	0.357655	0.434426	0.13859	0.0268923	0.0424367
285_11_15_09	0.465226	0.395576	0.0905857	0.00870071	0.0399119
287_10_14_09	0.366893	0.461145	0.107527	0.0274192	0.0370164
290_10_21_10	0.439319	0.369146	0.131812	0.0187841	0.0409388
291_1_18_10	0.174196	0.5297	0.164903	0.0515766	0.0796239
294_10_26_10	0.328439	0.503371	0.121291	0.0118356	0.0350635
297_8_14_11	0.244323	0.493094	0.160379	0.0210494	0.0811549
299_10_28_10	0.458068	0.3659	0.0737865	0.0457125	0.0565332
301_1_24_11	0.623136	0.263956	0.0555131	0.00780632	0.0495893
303_9_10_10	0.0856417	0.587357	0.196568	0.0497226	0.0807101
304_9_15_10	0.518359	0.345602	0.0447881	0.0387044	0.0525464
305_11_1_10	0.613329	0.316944	0.0231162	0.00233271	0.0442778
306_12_16_10	0.711521	0.177517	0	0.0564435	0.054519
308_9_10_10	0.610618	0.30704	0.0597932	0.00141393	0.0211352
30_9_23_09	0.768826	0.176557	0	0.0227994	0.0318174
310_9_28_10	0.140453	0.571331	0.172518	0.0488969	0.0668017
315_8_12_10	0.249732	0.492598	0.144961	0.0509126	0.0617968
320_11_19_10	0	0.677189	0.211725	0.0340319	0.0770537
32_12_19_09	0.733589	0.185037	0	0.0325273	0.0488462
321_8_2_11	0.6357	0.201531	0.0867346	0.0348628	0.0411709
322_4_11_11	0.483278	0.291983	0.0612772	0.1041	0.0593618
33_1_6_11	0.58021	0.283411	0.0816382	0.0106324	0.0441075
332_7_11_10	0.202934	0.587	0.136285	0.0257092	0.0480716
335_7_14_10	0.183935	0.628737	0.141015	0.0215168	0.0247966
336_10_25_10	0.200025	0.524686	0.16519	0.0321089	0.0779904
339_11_22_10	0.121398	0.390097	0.182156	0.242406	0.0639428
341_1_18_11	0	0.750234	0.149714	0.0409171	0.0591346
342_12_13_10	0	0.650623	0.254575	0.0309714	0.0638312
344_11_1_10	0.186474	0.549425	0.167583	0.0251901	0.0713282
345_10_22_10	0.732829	0.201799	0	0.0270594	0.0383128
35_12_12_09	0.703291	0.232233	0	0.033115	0.0313615
355_10_12_10	0.293691	0.448702	0.151385	0.0483118	0.0579102
359_9_14_11	0.665998	0.256151	0.0241554	0.00588512	0.0478107
36_10_3_12	0.518494	0.322928	0.0911873	0.0273944	0.0399959
361_10_3_10	0.733917	0.174988	0.00962885	0.0433401	0.038126
362_10_1_10	0.697986	0.243921	0	0.0202205	0.037873
365_11_11_10	0.344099	0.47566	0.127166	0.017703	0.0353717
368_7_11_10	0.735846	0.216663	0	0.00788352	0.0396067
372_11_2_10	0.487455	0.303223	0.117778	0.027549	0.0639952
386_1_17_11	0.0596608	0.713712	0.130833	0.0372399	0.0585542
388_8_11_10	0.175793	0.587275	0.168604	0.022087	0.0462409
391_11_24_10	0.242937	0.516097	0.136967	0.0401127	0.0638869
398_9_15_11	0.767055	0.17904	0	0.0169591	0.0369452
4_10_7_10	0.633323	0.271158	0.0598963	0	0.0356223
42_9_12_09	0.58095	0.293904	0.0730921	0.0103164	0.041737
43_11_23_09	0.756779	0.17892	0	0.0286965	0.0356047
44_9_10_09	0.580667	0.334222	0.0489125	0.0014981	0.0347005
5_10_15_09	0.184418	0.10212	0.6385	0.0351325	0.0398292
56_11_30_09	0.583198	0.285351	0.0565279	0.0340915	0.0408315
57_11_6_09	0.642592	0.259779	0.0291343	0.0345065	0.0339883
58_9_22_09	0.257872	0.50779	0.140793	0.0491436	0.0444014
59_10_22_10	0.359372	0.471512	0.109604	0.0228552	0.0366566
61_10_9_09	0.574985	0.300608	0.0592227	0.0217811	0.0434041
62_9_29_09	0.556522	0.326909	0.072555	0.0149118	0.0291024
65_10_13_10	0.410402	0.365552	0.0976102	0.0905636	0.0358723
75_10_27_10	0.534284	0.393563	0	0.0152093	0.0569437
76_9_29_10	0.489407	0.390004	0.0949168	0.00995512	0.0157166
79_9_3_10	0.145946	0.541926	0.184759	0.0484596	0.0789094
80_10_13_09	0.27504	0.499276	0.122933	0.0403267	0.0624243
88_12_24_09	0.451493	0.361549	0.121053	0.0278421	0.038062
89_12_2_09	0.615679	0.285716	0.0389102	0.0160346	0.0436601
9_10_29_10	0.254124	0.426105	0.231027	0.0339313	0.0548124
97_10_19_09	0.576744	0.330344	0.0451285	0.0173482	0.0304356
98_10_12_09	0.355816	0.457851	0.122775	0.0281915	0.0353666
