## Supplemental Table 6 for "Gene expression analyses reveal differences in children’s response to malaria according to their age"

### Sheet: Human
Gene	logFC	logCPM	LR	PValue	FDR	logpval
GADD45A	0.200839	4.72225	14.5499	0.000136498	0.0172044	3.86487
LMNA	0.157474	5.10537	12.9134	0.000326237	0.0332607	3.48647
IVNS1ABP	0.17911	8.73676	11.6538	0.000640723	0.054586	3.19333
CHI3L1	0.258543	6.05841	38.0447	6.91429e-10	6.36183e-07	9.16025
PFKFB2	0.243729	7.15726	21.269	3.99141e-06	0.00136018	5.39887
CYP27A1	0.153541	5.01772	10.3825	0.00127217	0.0842102	2.89546
LTF	0.421742	5.38811	38.7119	4.91207e-10	5.02177e-07	9.30874
CAMP	0.18695	5.56227	20.8241	5.03459e-06	0.0016544	5.29804
ACAD9	0.12647	4.71003	10.8438	0.00099128	0.0707036	3.0038
PDE4D	0.145318	4.9353	13.4791	0.00024123	0.0270678	3.61757
SLCO4C1	0.195852	4.07369	16.7255	4.31959e-05	0.00903285	4.36456
PNPLA1	0.178231	4.27729	12.7266	0.000360497	0.0352865	3.4431
VEGFA	0.179655	4.4059	18.9103	1.37012e-05	0.00350179	4.86324
SNHG5	0.209189	5.39965	13.8499	0.000198011	0.023661	3.70331
LOC105377885	0.242439	4.37996	28.6716	8.57509e-08	5.36952e-05	7.06676
VNN1	0.193243	7.74	10.5775	0.00114472	0.0774455	2.9413
FAM20C	0.162429	4.25289	16.206	5.68144e-05	0.0104476	4.24554
RABGEF1	0.134548	5.90547	10.6043	0.00112824	0.0768956	2.9476
HIP1	0.144223	6.78657	11.9738	0.000539547	0.0468337	3.26797
ADAM9	0.153929	4.69393	14.6858	0.000127002	0.0164584	3.89619
SPATC1	0.223025	4.15288	12.8499	0.000337504	0.033754	3.47172
EXOSC4	0.161512	5.35013	16.593	4.63217e-05	0.00926535	4.33422
PLIN2	0.158509	6.58497	13.2751	0.00026896	0.0294607	3.57031
RMRP	0.188584	5.57083	16.8627	4.01834e-05	0.00859831	4.39595
RALGDS	0.137286	6.73841	12.0057	0.000530368	0.0466235	3.27542
PFKFB3	0.183658	8.63765	12.6947	0.000366687	0.0355146	3.43571
DDIT4	0.203772	7.17602	22.5332	2.06543e-06	0.000950202	5.68499
OAT	0.138398	5.66925	12.3405	0.000443228	0.0407814	3.35337
TCN1	0.166664	3.99787	16.2335	5.59938e-05	0.0104476	4.25186
MMP8	0.630182	5.76181	132.763	1.01876e-30	9.37361e-27	29.9919
CLEC4D	0.207243	7.38613	19.9506	7.94695e-06	0.00235871	5.0998
GPR84	0.204936	5.86166	21.9671	2.77369e-06	0.0011096	5.55694
CKAP4	0.156274	7.9404	10.8729	0.000975819	0.0707036	3.01063
ALOX5AP	0.187919	8.40737	15.4556	8.44666e-05	0.0121434	4.07331
THBS1	0.139234	5.14211	11.0129	0.0009048	0.066746	3.04345
CPNE2	0.139834	4.89015	12.8139	0.000344056	0.0340393	3.46337
MIR22HG	0.130025	4.92618	11.2222	0.000808232	0.062492	3.09246
B3GNT8	0.12355	6.07424	10.0536	0.00152051	0.0978336	2.81801
CD177	0.337144	8.33965	15.3051	9.14693e-05	0.0127517	4.03872
PGLYRP1	0.162933	6.38226	15.9834	6.39008e-05	0.0106983	4.19449
APMAP	0.170848	8.40903	11.1343	0.000847466	0.0639142	3.07188
MAP1LC3A	0.130963	4.15753	11.3453	0.000756399	0.0612473	3.12125
BPI	0.294039	4.33192	43.2464	4.82623e-11	7.40102e-08	10.3164
MMP9	0.274402	8.80145	21.5674	3.41616e-06	0.00120893	5.46646
ATP9A	0.281019	4.6421	18.0033	2.20526e-05	0.00507265	4.65654
MAFF	0.197701	5.72822	10.8698	0.000977425	0.0707036	3.00992
HES4	-0.302016	5.21461	69.1457	9.14527e-17	2.80485e-13	16.0388
ISG15	-0.316795	8.61554	21.7254	3.14596e-06	0.00120608	5.50225
AGRN	-0.2483	4.64594	20.1883	7.01823e-06	0.00222672	5.15377
SMIM1	-0.404337	5.34917	79.8445	4.0506e-19	1.86348e-15	18.3925
IFI6	-0.217683	9.11369	16.0969	6.0181e-05	0.0104476	4.22054
IFI44L	-0.348	7.95004	21.5868	3.38178e-06	0.00120893	5.47085
IFI44	-0.226983	8.05095	16.1233	5.93497e-05	0.0104476	4.22658
GBP1P1	-0.311488	5.27014	13.6067	0.000225383	0.0258484	3.64708
SRGAP2C	-0.135948	4.95175	11.1157	0.000855987	0.064032	3.06753
SRGAP2B	-0.159722	5.2454	15.5563	8.00822e-05	0.0116958	4.09646
AIM2	-0.141193	6.30939	10.35	0.00129476	0.0850934	2.88781
CMPK2	-0.275984	6.25759	19.2054	1.17378e-05	0.00308571	4.93041
RSAD2	-0.345033	8.32116	19.7483	8.83418e-06	0.0025401	5.05383
EIF2AK2	-0.164737	7.4914	14.1495	0.00016884	0.0204407	3.77253
PNPT1	-0.14896	4.34155	15.681	7.49754e-05	0.0116123	4.12508
LOC100507006	-0.171459	5.8928	16.1006	6.00653e-05	0.0104476	4.22138
MYO7B	-0.194322	5.1218	19.9549	7.92892e-06	0.00235871	5.10079
METTL5	-0.137045	4.34251	10.4044	0.00125713	0.0838176	2.90062
SPATS2L	-0.200836	4.66489	12.5746	0.000391028	0.0370912	3.40779
GPBAR1	-0.204614	4.75883	22.3282	2.29813e-06	0.000993857	5.63863
TNFSF10	-0.201413	8.78467	14.5065	0.000139676	0.017367	3.85488
RTP4	-0.161647	5.90904	10.7765	0.00102798	0.072757	2.98802
CXCL10	-0.386153	5.51435	12.9524	0.000319515	0.0330321	3.49551
HERC6	-0.230937	4.47793	29.0775	6.95391e-08	4.92176e-05	7.15777
HERC5	-0.274835	6.94563	19.495	1.00862e-05	0.00272951	4.99627
IL15	-0.155467	3.67424	13.1683	0.000284719	0.030492	3.54558
DDX60	-0.164019	6.61767	11.3472	0.000755613	0.0612473	3.1217
ANKH	-0.142402	5.62547	11.2348	0.000802765	0.062492	3.09541
NAIP	-0.16721	6.40449	10.6827	0.00108142	0.0756765	2.96601
HLA-H	-0.135443	5.03465	11.3422	0.000757664	0.0612473	3.12052
HCG27	-0.142146	4.43908	11.3385	0.00075916	0.0612473	3.11967
HSPA1A	-0.202104	6.92414	16.6295	4.54393e-05	0.00926535	4.34257
ETV7	-0.21937	6.43938	11.0089	0.000906777	0.066746	3.0425
TENT5A	-0.192668	5.40198	23.9751	9.75894e-07	0.000521217	6.0106
CCDC146	-0.145703	3.77877	12.157	0.000489036	0.0436856	3.31066
RSBN1L	-0.155946	5.94869	15.0779	0.000103162	0.014167	3.98648
POLR2J3	-0.133531	4.36703	11.1675	0.000832421	0.0632984	3.07966
UPK3BL2	-0.137032	5.54971	12.2136	0.000474424	0.0427959	3.32383
RASA4	-0.157132	5.83342	15.5956	7.84354e-05	0.0116401	4.10549
RASA4DP	-0.143589	4.10191	13.1665	0.000285003	0.030492	3.54515
LINC01004	-0.147482	3.74997	11.9998	0.000532058	0.0466235	3.27404
PARP12	-0.184866	7.44191	14.6996	0.000126072	0.0164584	3.89938
ZNF703	-0.148275	4.03214	12.4169	0.000425456	0.0395416	3.37115
LY6E	-0.292268	8.3905	23.8906	1.01966e-06	0.000521217	5.99154
DDX58	-0.16986	7.68924	10.1332	0.00145625	0.0943586	2.83677
LINC00537	-0.176205	4.81366	17.7972	2.4575e-05	0.00551499	4.60951
FAM225A	-0.256512	4.25196	26.0914	3.25639e-07	0.000187263	6.48726
TOR1B	-0.137224	6.56132	11.2368	0.000801897	0.062492	3.09588
LOC105378415	-0.162628	5.60787	15.9478	6.5113e-05	0.0106983	4.18633
IFIT2	-0.222355	8.95373	13.0282	0.000306833	0.0320814	3.5131
IFIT3	-0.219447	9.52838	11.2275	0.000805941	0.062492	3.0937
IFIT1	-0.363217	7.80257	28.6317	8.7537e-08	5.36952e-05	7.05781
IFIT5	-0.199927	6.5617	23.1932	1.46511e-06	0.0007095	5.83413
NEURL1	-0.164263	4.99302	11.3648	0.000748504	0.0612473	3.12581
NLRP6	-0.125227	6.01459	10.222	0.00138776	0.0905587	2.85769
LOC105376505	-0.255058	5.19538	45.9743	1.19813e-11	2.2048e-08	10.9215
IRF7	-0.209467	8.64328	13.058	0.000301992	0.0319383	3.52
CDKN1C	-0.235953	5.21604	36.1468	1.82999e-09	1.53071e-06	8.73755
TIMM10	-0.22825	6.68029	11.9349	0.000550917	0.0473737	3.25891
MS4A7	-0.1586	7.21721	11.3231	0.000765508	0.0612473	3.11605
TALAM1	-0.175232	5.28984	19.5028	1.00453e-05	0.00272951	4.99804
LOC107984421	-0.156601	4.59887	14.9885	0.000108169	0.0146363	3.9659
TAGLN	-0.200847	5.5347	15.7643	7.17444e-05	0.0113814	4.14421
FKBP4	-0.177936	7.72045	10.8517	0.000987025	0.0707036	3.00567
LINC02555	-0.274173	4.56069	14.569	0.000135122	0.0172044	3.86927
AVIL	-0.196598	4.24497	18.4373	1.75587e-05	0.00425151	4.75551
OAS1	-0.231965	8.60389	18.4546	1.74001e-05	0.00425151	4.75945
OAS3	-0.273951	8.96241	17.1227	3.50411e-05	0.0076765	4.45542
OAS2	-0.237633	8.06177	15.332	9.01782e-05	0.0127517	4.0449
OASL	-0.2589	7.24806	22.2639	2.37636e-06	0.000993857	5.62409
HSPH1	-0.201332	6.87341	13.4196	0.000249004	0.0276035	3.60379
IFI27	-0.393221	5.87761	54.5144	1.54316e-13	3.54966e-10	12.8116
LYSMD2	-0.139427	5.72184	10.6615	0.0010939	0.0756765	2.96102
EXOC3L1	-0.339628	4.55915	35.9708	2.00299e-09	1.53579e-06	8.69832
RILP	-0.143038	5.8405	10.6667	0.00109084	0.0756765	2.96224
XAF1	-0.219558	8.97512	15.7679	7.16082e-05	0.0113814	4.14504
GRAPL	-0.14941	4.98783	13.7114	0.000213156	0.0251442	3.6713
SPECC1	-0.145336	6.11163	10.6297	0.00111284	0.0764123	2.95357
SLFN5	-0.171626	7.1478	14.8266	0.000117859	0.0157163	3.92864
JUP	-0.304047	4.70977	42.4578	7.22232e-11	9.49323e-08	10.1413
DHX58	-0.190649	5.96189	15.9524	6.4955e-05	0.0106983	4.18739
AOC2	-0.152627	4.01207	14.2221	0.000162455	0.0199299	3.78927
AOC3	-0.141238	3.48593	12.2196	0.000472892	0.0427959	3.32524
RUNDC3A	-0.147488	6.18353	11.5996	0.000659678	0.0556853	3.18067
SEPTIN4	-0.30447	5.90788	12.6001	0.000385728	0.0369697	3.41372
MRC2	-0.15203	4.82025	12.8979	0.000328955	0.0332607	3.48286
CD300H	-0.168575	5.69432	16.4463	5.00469e-05	0.00979747	4.30062
ZCCHC2	-0.204907	7.10898	15.6332	7.68932e-05	0.0116123	4.11411
TNNT1	-0.16474	3.98047	13.594	0.000226912	0.0258484	3.64414
TMEM86B	-0.129467	5.11523	10.5271	0.00117636	0.0790049	2.92946
MX1	-0.229779	8.94831	15.6309	7.69864e-05	0.0116123	4.11359
AATBC	-0.267112	5.50532	40.5906	1.87707e-10	2.15887e-07	9.72652
LGALS2	-0.151394	4.78861	12.4784	0.000411692	0.0386528	3.38543
ODF3B	-0.189454	7.84724	13.5887	0.000227553	0.0258484	3.64292
LOC102724608	-0.214078	4.72138	18.0987	2.09749e-05	0.00494847	4.6783
TLR7	-0.207357	4.03588	16.1257	5.92746e-05	0.0104476	4.22713
GATA1	-0.135846	5.72417	11.1767	0.000828329	0.0632984	3.0818

### Sheet: Parasite
Gene	logFC	logCPM	LR	PValue	FDR	logpval
PF3D7_1026000	-0.228142	7.27766	30.8113	2.84e-08	7.89e-07	7.5461
PF3D7_0532400	-0.729901	9.33772	132.145	1.39e-30	2.7e-28	29.8567
PF3D7_0525000	-0.469764	7.92104	117.872	1.85e-27	2.75e-25	26.733
PF3D7_1433400	-0.172039	7.92796	16.8202	4.11e-05	0.000656443	4.38623
PF3D7_1221900	-0.0968125	9.83876	8.58552	0.00338848	0.0292894	2.47
PF3D7_1222300	-0.26226	7.46427	51.6924	6.49e-13	2.78e-11	12.1877
PF3D7_0810800	-0.29519	7.24387	26.4935	2.64e-07	6.88e-06	6.57769
PF3D7_1033200	-0.619532	7.88453	244.086	5.06e-55	1.28e-51	54.2961
PF3D7_0702500	-0.40529	8.65087	106.51	5.7e-25	6e-23	24.244
PF3D7_1121600	-0.0900265	11.2052	7.39958	0.00652389	0.0496177	2.18549
PF3D7_0532100	-0.11193	11.6551	11.0195	0.000901576	0.0101137	3.045
PF3D7_1412500	-0.160624	6.54329	10.3491	0.00129539	0.0132371	2.8876
PF3D7_1132400	-0.176741	5.49956	9.19389	0.00242824	0.0222061	2.61471
PF3D7_0424700	-0.333813	8.46699	44.1285	3.08e-11	1.14e-09	10.5121
PF3D7_0701900	-0.0871129	10.2565	6.45707	0.0110512	0.0726062	1.95659
PF3D7_0628100	-0.181992	8.33532	15.4856	8.31e-05	0.00124903	4.08021
PF3D7_1302000	-0.088748	10.2681	6.49808	0.0107991	0.0713531	1.96661
PF3D7_1039000	-0.279656	8.96764	46.753	8.05e-12	3.23e-10	11.0941
PF3D7_1102700	-0.159775	11.6951	22.4917	2.11e-06	4.84e-05	5.67561
PF3D7_1340900	-0.101307	10.1519	10.6014	0.00112999	0.0120342	2.94692
PF3D7_0108800	-0.432885	4.63532	60.6392	6.86e-15	3.33e-13	14.164
PF3D7_0626000	-0.149293	6.3713	9.9345	0.0016221	0.0160556	2.78992
PF3D7_1301400	-0.628542	9.60066	88.3512	5.48e-21	3.95e-19	20.2612
PF3D7_0609400	-0.223655	5.5888	20.4808	6.02e-06	0.000121623	5.22016
PF3D7_0702200	-0.232368	8.69064	33.7438	6.29e-09	1.89e-07	8.20156
PF3D7_0830500	-0.0890287	11.4961	7.26416	0.0070344	0.0522201	2.15277
PF3D7_0519500	-0.125603	7.4532	10.0715	0.00150577	0.0150816	2.82224
PF3D7_1119000	-0.157539	5.05681	7.77342	0.00530206	0.0419511	2.27556
PF3D7_0506700	-0.270636	5.13666	12.9004	0.000328512	0.00427404	3.48345
PF3D7_0802000	-0.49583	8.58345	129.179	6.2e-30	1.04e-27	29.2078
PF3D7_0300700	-0.546353	6.01404	49.4411	2.04e-12	8.46e-11	11.6895
PF3D7_1344300	-0.688715	6.25287	114.321	1.11e-26	1.47e-24	25.9554
PF3D7_0821800	-0.104449	7.17721	8.57251	0.00341277	0.0293987	2.46689
PF3D7_1428700	-0.440071	4.93629	45.3246	1.67e-11	6.31e-10	10.7775
PF3D7_1469400	-0.631757	6.50294	113.082	2.07e-26	2.49e-24	25.684
PF3D7_0702100	-0.115877	10.1096	8.73656	0.00311892	0.0274291	2.506
PF3D7_1252300	-0.488767	10.6858	70.2711	5.17e-17	2.84e-15	16.2866
PF3D7_0220600	-0.499052	8.61087	178.611	9.74e-41	4.92e-38	40.0114
PF3D7_0513600	-0.120893	6.38669	5.92817	0.0149007	0.091064	1.82679
PF3D7_1102800	-0.179293	12.9955	26.6181	2.48e-07	6.52e-06	6.60571
PF3D7_1148700	-0.412842	8.51761	94.5782	2.36e-22	1.92e-20	21.6278
PF3D7_0932300	-0.139507	6.42183	9.89936	0.00165336	0.0163011	2.78163
PF3D7_1012400	-0.106851	9.96186	5.82797	0.0157734	0.0957018	1.80208
PF3D7_1252800	-0.0966583	7.69614	8.48164	0.00358749	0.0303853	2.44521
PF3D7_0807200	-0.227002	5.20441	18.808	1.45e-05	0.000268285	4.83995
PF3D7_0501400	-0.172359	11.6847	20.7826	5.14e-06	0.000106682	5.28864
PF3D7_0631500	-0.148597	4.53939	6.62595	0.0100503	0.0678263	1.99782
PF3D7_0414300	-0.235239	4.20616	10.7117	0.0010646	0.0114832	2.97281
PF3D7_1127900	-0.209657	5.73314	15.4663	8.4e-05	0.00125435	4.07578
PF3D7_1434700	-0.375901	5.79192	46.0692	1.14e-11	4.5e-10	10.9425
PF3D7_1436300	-0.129065	10.9516	15.3399	8.98e-05	0.00133329	4.04671
PF3D7_1419600	-0.159966	5.06539	9.23094	0.0023796	0.0218404	2.6235
PF3D7_0301700	-0.395698	9.26824	45.6163	1.44e-11	5.59e-10	10.8421
PF3D7_0902300	-0.108972	8.98824	10.511	0.00118667	0.0123767	2.92567
PF3D7_1326700	-0.118048	6.17797	6.63806	0.00998224	0.0675878	2.00077
PF3D7_0622900	-0.151781	10.5586	17.4196	3e-05	0.000511153	4.52328
PF3D7_1104400	-0.127814	8.13377	14.1546	0.000168386	0.00229734	3.77369
PF3D7_0424600	-0.0855464	10.6931	6.38308	0.0115213	0.0745859	1.9385
PF3D7_1243600	-0.0799888	9.94987	5.96387	0.0146019	0.0896152	1.83559
PF3D7_0201900	-0.744841	11.2911	145.534	1.64e-33	4.14e-31	32.7848
PF3D7_1254700	-0.530494	4.33757	67.0016	2.71e-16	1.4e-14	15.5666
PF3D7_0104200	-0.135934	6.42479	8.2088	0.00416877	0.0344983	2.37999
PF3D7_0510500	-0.284494	5.968	27.3512	1.7e-07	4.56e-06	6.77043
PF3D7_0220200	-0.130785	9.34353	17.14	3.47e-05	0.000580416	4.45937
PF3D7_0702000	-0.182383	10.3851	24.2744	8.35e-07	1.99e-05	6.07809
PF3D7_0811400	-0.0879378	7.86422	7.04547	0.00794658	0.0573062	2.09982
PF3D7_1013200	-0.269694	6.31463	22.5366	2.06e-06	4.77e-05	5.68575
PF3D7_0910300	-0.155467	6.43716	13.4121	0.00025001	0.00332119	3.60204
PF3D7_1353100	-0.158671	9.52556	22.2491	2.39e-06	5.4e-05	5.62074
PF3D7_1409900	-0.110652	6.64378	7.58332	0.00589108	0.045751	2.22981
PF3D7_1357900	-0.290531	6.2554	37.8426	7.67e-10	2.48e-08	9.11527
PF3D7_1253400	-0.12512	5.9045	6.18511	0.012883	0.0806865	1.88998
PF3D7_1436000	-0.374881	8.09428	102.892	3.54e-24	3.08e-22	23.451
PF3D7_0401800	-0.46059	9.42247	137.825	7.96e-32	1.83e-29	31.0991
PF3D7_0706400	-0.079286	9.06223	5.96951	0.0145553	0.0896038	1.83698
PF3D7_1476200	-0.735195	9.08534	135.664	2.36e-31	4.97e-29	30.6265
PF3D7_1421100	-0.105359	8.50898	8.02057	0.00462489	0.0376556	2.3349
PF3D7_0809200	-0.0940067	7.10821	7.17226	0.00740394	0.0541668	2.13054
PF3D7_1439800	-0.169979	6.88918	20.7707	5.18e-06	0.000106682	5.28593
PF3D7_1016300	-0.234458	9.89737	31.8945	1.63e-08	4.62e-07	7.78841
PF3D7_1423500	-0.617591	5.60768	110.148	9.09e-26	1.04e-23	25.0412
PF3D7_0708400	-0.0894221	12.9398	6.35204	0.0117246	0.0753002	1.9309
PF3D7_1226400	-0.137118	5.88112	8.01006	0.00465183	0.0376936	2.33238
PF3D7_1464500	-0.230058	6.74808	28.7219	8.36e-08	2.27e-06	7.07804
PF3D7_0806100	-0.245573	4.84006	17.9985	2.21e-05	0.000387512	4.65544
PF3D7_1236100	-0.307176	6.84868	40.8377	1.65e-10	5.8e-09	9.78144
PF3D7_0410700	-0.179101	5.43422	9.46862	0.00209016	0.0197368	2.67982
PF3D7_0601900	-0.540912	9.19234	198.42	4.62e-45	5.83e-42	44.3353
PF3D7_0316600	-0.373556	10.1986	20.2565	6.77e-06	0.000134593	5.16926
PF3D7_1129000	-0.166477	7.56422	22.2082	2.45e-06	5.46e-05	5.6115
PF3D7_1401300	-0.551255	5.39149	84.0309	4.87e-20	3.32e-18	19.3124
PF3D7_0613700	-0.387004	5.17484	41.3887	1.25e-10	4.5e-09	9.90386
PF3D7_0201500	-0.700692	8.12018	131.319	2.11e-30	3.8e-28	29.676
PF3D7_1457100	-0.160335	5.61717	7.59365	0.00585742	0.04563	2.23229
PF3D7_1478600	-0.752093	10.1992	197.076	9.08e-45	7.64e-42	44.0421
PF3D7_0930800	-0.26718	6.46268	35.5496	2.49e-09	7.75e-08	8.60444
PF3D7_0500800	-0.369622	10.2277	34.412	4.46e-09	1.37e-07	8.3507
PF3D7_1318300	-0.38893	7.57105	94.0835	3.02e-22	2.39e-20	21.5193
PF3D7_1139300	-0.243037	8.53085	22.3949	2.22e-06	5.05e-05	5.65372
PF3D7_1003300	-0.289089	4.97891	26.7187	2.35e-07	6.25e-06	6.62832
PF3D7_1477000	-0.68569	7.66834	167.394	2.74e-38	9.9e-36	37.5616
PF3D7_1238900	-0.530882	5.2907	76.4587	2.25e-18	1.35e-16	17.6481
PF3D7_1107800	-0.578275	8.55331	86.4421	1.44e-20	1.01e-18	19.842
PF3D7_1323500	-0.197696	6.31419	18.8761	1.39e-05	0.000262737	4.85546
PF3D7_1253700	-0.69074	10.5483	121.224	3.41e-28	5.38e-26	27.4668
PF3D7_1127000	-0.185479	7.60295	33.9378	5.69e-09	1.73e-07	8.24486
PF3D7_0903100	-0.133245	5.42218	6.61604	0.0101064	0.0680231	1.9954
PF3D7_0501000	-0.385502	8.7861	82.4264	1.1e-19	7.1e-18	18.9599
PF3D7_0307700	-0.149548	5.44562	6.12986	0.0132918	0.0830407	1.87642
PF3D7_0406200	-0.134033	8.29896	14.8675	0.000115331	0.00167296	3.93805
PF3D7_0731800	-0.125751	8.0578	11.094	0.000866074	0.0097588	3.06245
PF3D7_1346100	-0.0887149	8.88877	7.01088	0.00810157	0.057816	2.09143
PF3D7_0710300	-0.193972	4.71404	10.8948	0.000964354	0.0105827	3.01576
PF3D7_1444800	-0.158399	10.8057	22.7332	1.86e-06	4.35e-05	5.73019
PF3D7_0108600	-0.35767	5.08374	35.8885	2.09e-09	6.59e-08	8.67998
PF3D7_0716900	-0.107516	6.691	7.39458	0.00654208	0.0496177	2.18428
PF3D7_0410000	-0.49442	7.02341	146.87	8.38e-34	2.35e-31	33.0768
PF3D7_1356200	-0.163781	4.33801	7.01237	0.00809482	0.057816	2.09179
PF3D7_1440700	-0.557796	5.14257	75.7817	3.17e-18	1.86e-16	17.4992
PF3D7_0718500	-0.226821	5.33708	18.8297	1.43e-05	0.00026721	4.8449
PF3D7_1329100	-0.368527	7.86367	55.4409	9.63e-14	4.34e-12	13.0163
PF3D7_1479000	-0.128353	7.86665	10.9491	0.000936495	0.0103672	3.02849
PF3D7_0404600	-0.267462	8.16907	23.7381	1.1e-06	2.6e-05	5.95714
PF3D7_0913700	-0.192596	4.92052	11.5085	0.00069279	0.00794819	3.1594
PF3D7_1416500	-0.0887024	8.21792	5.79933	0.0160323	0.0970393	1.79501
PF3D7_0903200	-0.395632	6.86656	78.302	8.84e-19	5.44e-17	18.0534
PF3D7_1438400	-0.451399	6.70481	82.0252	1.34e-19	8.48e-18	18.8717
PF3D7_1017400	-0.127649	8.02352	12.1226	0.000498135	0.00593943	3.30265
PF3D7_1021700	-0.411351	8.87706	117.005	2.86e-27	4.02e-25	26.543
PF3D7_1201000	-0.414399	8.03389	39.9221	2.64e-10	8.78e-09	9.57792
PF3D7_0730800	-0.104649	10.5243	9.48658	0.00206981	0.0196398	2.68407
PF3D7_0608800	-0.142714	7.29585	10.5431	0.00116623	0.0122325	2.93321
PF3D7_0926200	-0.126803	6.283	6.83886	0.00891959	0.0620194	2.04966
PF3D7_0220500	-0.420977	6.19561	83.1298	7.68e-20	5.1e-18	19.1144
PF3D7_1149000	-0.308769	10.0937	21.8826	2.9e-06	6.31e-05	5.53783
PF3D7_1449800	-0.246707	3.65093	16.3731	5.2e-05	0.000808056	4.28384
PF3D7_1116800	-0.11145	11.5038	9.56507	0.00198315	0.0191048	2.70265
PF3D7_1366800	-0.446784	6.51168	103.549	2.54e-24	2.33e-22	23.5952
PF3D7_1301700	-0.113997	10.7429	11.4205	0.000726364	0.00829567	3.13885
PF3D7_0509600	-0.147899	5.4269	7.21159	0.00724343	0.0536141	2.14006
PF3D7_0518100	-0.15512	4.8557	7.12142	0.00761684	0.055244	2.11823
PF3D7_0906500	-0.0851029	9.13002	6.28008	0.0122102	0.0776288	1.91328
PF3D7_1344800	-0.133762	6.20632	9.11056	0.00254138	0.0229909	2.59493
PF3D7_0830800	-0.216608	4.41299	16.7044	4.37e-05	0.000693366	4.35973
PF3D7_0532000	-0.148999	12.9837	19.4723	1.02e-05	0.000196655	4.99111
PF3D7_1002100	-0.0866442	12.0415	6.76719	0.00928487	0.0640301	2.03222
PF3D7_0102700	-0.240804	7.19896	25.2934	4.92e-07	1.24e-05	6.3077
PF3D7_1451800	-0.349583	6.65045	40.4475	2.02e-10	6.98e-09	9.6947
PF3D7_0215600	-0.182216	4.64064	10.3661	0.00128348	0.0132225	2.89161
PF3D7_0902600	-0.136195	5.8136	7.3194	0.00682141	0.0511357	2.16613
PF3D7_0221700	-0.122234	7.1625	8.63784	0.00329251	0.0285577	2.48247
PF3D7_1212900	-0.0852334	10.2244	5.7633	0.0163643	0.0981083	1.7861
PF3D7_1427100	-0.0972254	9.80786	7.99185	0.00469884	0.0378909	2.32801
PF3D7_1126600	-0.290859	4.80996	14.042	0.000178777	0.00242599	3.74769
PF3D7_0731300	-0.43171	8.17391	103.827	2.21e-24	2.14e-22	23.656
PF3D7_1238100	-0.181309	6.07877	10.8014	0.00101422	0.0109866	2.99387
PF3D7_0217500	-0.492571	6.12469	63.205	1.86e-15	9.4e-14	14.7298
PF3D7_1149200	-0.117051	12.9696	11.8029	0.000591399	0.00691061	3.22812
PF3D7_0817300	-0.71992	8.48923	193.842	4.61e-44	2.91e-41	43.3362
PF3D7_0102600	-0.475588	7.07576	62.8681	2.21e-15	1.09e-13	14.6556
PF3D7_1134500	-0.201064	7.32614	32.0632	1.49e-08	4.33e-07	7.82612
PF3D7_1229300	-0.253468	5.71803	25.4946	4.44e-07	1.13e-05	6.353
PF3D7_1250500	-0.260554	4.49364	18.2646	1.92e-05	0.00034413	4.71615
PF3D7_0726000	-0.141936	13.5035	17.1051	3.54e-05	0.000583459	4.45139
PF3D7_1142300	-0.249816	6.08421	25.6172	4.16e-07	1.07e-05	6.38059
PF3D7_1342800	-0.15167	6.8118	14.4541	0.000143619	0.00204799	3.84279
PF3D7_1412300	-0.13635	9.08645	16.5003	4.86e-05	0.000762576	4.31298
PF3D7_0201600	-0.380363	8.60574	90.0269	2.35e-21	1.74e-19	20.629
PF3D7_0108500	-0.170124	10.7316	25.0158	5.69e-07	1.39e-05	6.24517
PF3D7_1244100	-0.120789	6.69569	9.26493	0.00233584	0.021517	2.63156
PF3D7_0936800	-0.295888	9.9665	48.0842	4.08e-12	1.66e-10	11.389
PF3D7_0103600	-0.153055	5.18524	7.86924	0.00502827	0.0400358	2.29858
PF3D7_1429400	-0.32714	6.75356	58.9963	1.58e-14	7.52e-13	13.8014
PF3D7_1131800	-0.32638	6.80457	55.9865	7.3e-14	3.35e-12	13.1369
PF3D7_0707400	-0.184986	5.46681	11.8329	0.000581941	0.00683172	3.23512
PF3D7_0202500	-0.09576	11.5682	7.31797	0.00682683	0.0511357	2.16578
PF3D7_0113600	-0.135252	8.08952	9.65813	0.00188516	0.0183005	2.72465
PF3D7_0508300	-0.14836	5.61142	8.82211	0.00297603	0.0265985	2.52636
PF3D7_1108700	-0.0985096	7.32701	8.16382	0.00427342	0.0351339	2.36922
PF3D7_0711500	-0.371018	5.73378	37.157	1.09e-09	3.48e-08	8.96261
PF3D7_0102200	-0.221303	14.9053	45.3183	1.67e-11	6.31e-10	10.7761
PF3D7_1445400	-0.154248	10.1022	21.2351	4.06e-06	8.69e-05	5.39119
PF3D7_1149100	-0.132713	9.4706	17.1153	3.52e-05	0.000583459	4.45373
PF3D7_0323100	-0.110968	6.43293	6.41241	0.0113326	0.0741021	1.94567
PF3D7_1372200	-0.129209	12.0012	8.50987	0.00353224	0.0301356	2.45195
PF3D7_0614300	-0.1005	8.26653	8.02412	0.00461585	0.0376556	2.33575
PF3D7_0411000	-0.126572	9.12163	16.3671	5.22e-05	0.000808056	4.28246
PF3D7_1302100	-0.289684	6.073	20.9626	4.68e-06	9.85e-05	5.32945
PF3D7_1401400	-0.089229	12.1985	6.59408	0.0102318	0.0685017	1.99005
PF3D7_1001500	-0.141818	12.1657	14.3054	0.00015542	0.00215058	3.80849
PF3D7_0113200	-0.253036	6.70465	31.9417	1.59e-08	4.56e-07	7.79896
PF3D7_1035800	-0.359582	8.45144	52.4847	4.34e-13	1.89e-11	12.3629
PF3D7_1353300	-0.194367	6.40654	16.828	4.09e-05	0.000656443	4.388
PF3D7_0821700	-0.0892673	9.86184	7.00574	0.00812486	0.057816	2.09018
PF3D7_1457000	-0.12235	8.63507	12.2801	0.000457812	0.00558221	3.33931
PF3D7_0830400	-0.0956875	9.39315	7.62907	0.0057435	0.0450204	2.24082
PF3D7_0301300	-0.12391	6.60252	8.30418	0.0039554	0.0329486	2.40281
PF3D7_0416800	-0.0884704	8.48656	7.43981	0.00637966	0.0489431	2.1952
PF3D7_0621200	-0.210951	9.3549	42.6475	6.55e-11	2.4e-09	10.1834
PF3D7_0213100	-0.0874009	8.18517	5.90843	0.0150686	0.0918676	1.82193
PF3D7_1402500	-0.113282	10.0128	12.5613	0.000393815	0.00496994	3.40471
PF3D7_0911400	-0.228781	5.18734	14.509	0.000139495	0.00200048	3.85544
PF3D7_1354500	-0.353974	7.27131	97.1283	6.5e-23	5.47e-21	22.1872
PF3D7_0418300	-0.126212	9.59467	14.3409	0.000152517	0.00213862	3.81668
PF3D7_1477500	-0.476823	8.75169	107.806	2.96e-25	3.25e-23	24.528
PF3D7_1202900	-0.0877521	9.64592	7.52139	0.00609705	0.047061	2.21488
PF3D7_0816100	-0.109909	7.23502	8.8717	0.00289626	0.0261077	2.53816
PF3D7_0416100	-0.131069	5.48547	5.76675	0.0163322	0.0981083	1.78696
PF3D7_1031700	-0.157654	4.60165	7.81966	0.00516809	0.0410197	2.28667
PF3D7_1421000	-0.202886	4.54511	12.3645	0.000437569	0.00543114	3.35895
PF3D7_1442400	-0.252477	7.86007	17.3626	3.09e-05	0.00052316	4.51027
PF3D7_0316700	-0.356613	5.52335	39.9623	2.59e-10	8.71e-09	9.58686
PF3D7_0702400	-0.472489	8.9938	103.518	2.58e-24	2.33e-22	23.5883
PF3D7_1232400	-0.340315	8.16739	91.1664	1.32e-21	1.01e-19	20.8791
PF3D7_0113000	-0.272768	11.455	55.2906	1.04e-13	4.6e-12	12.9831
PF3D7_0532300	-0.554471	10.6514	71.2014	3.23e-17	1.81e-15	16.4914
PF3D7_1473700	-0.230618	5.04178	20.7626	5.2e-06	0.000106682	5.2841
PF3D7_1317300	-0.239928	5.90143	14.1696	0.000167045	0.00229142	3.77717
PF3D7_0602400	-0.172343	5.3857	9.72802	0.0018148	0.0177541	2.74117
PF3D7_1311700	-0.113937	6.5427	7.06962	0.00784021	0.0567011	2.10567
PF3D7_1129900	-0.532905	7.20666	174.002	9.89e-40	4.16e-37	39.0049
PF3D7_0629200	-0.108856	7.09713	10.3216	0.00131484	0.0133816	2.88113
PF3D7_1471100	-0.137306	9.72103	11.5181	0.00068922	0.00794334	3.16164
PF3D7_1328500	-0.214917	6.04701	18.5521	1.65e-05	0.000304588	4.78166
PF3D7_0202000	-0.293337	11.0703	15.902	6.67e-05	0.00101429	4.17582
PF3D7_1437200	-0.209359	6.8511	22.0392	2.67e-06	5.86e-05	5.57327
PF3D7_0726200	-0.416921	6.14394	41.1537	1.41e-10	5e-09	9.85166
PF3D7_1022400	-0.108745	8.28591	10.6835	0.00108094	0.0116098	2.9662
PF3D7_0213700	-0.273109	4.72994	25.0155	5.69e-07	1.39e-05	6.2451
PF3D7_1460300	-0.104911	8.41931	7.94578	0.00481997	0.0386636	2.31696
PF3D7_0411400	-0.159197	4.896	6.93407	0.00845688	0.0594573	2.07279
PF3D7_1038000	-0.110964	10.3672	9.63431	0.00190976	0.0184683	2.71902
PF3D7_1447000	-0.120509	11.8038	12.4157	0.000425732	0.00531954	3.37086
PF3D7_0931000	-0.203317	5.88028	12.9927	0.000312714	0.00408958	3.50485
PF3D7_0730900	-0.292994	11.7916	67.847	1.77e-16	9.49e-15	15.7528
PF3D7_1219000	-0.399841	7.46974	104.667	1.44e-24	1.46e-22	23.8402
PF3D7_0823800	-0.371147	6.57369	67.6042	2e-16	1.05e-14	15.6993
PF3D7_1115800	-0.0989032	9.57789	6.55042	0.0104859	0.0697538	1.97939
PF3D7_1140200	-0.362733	5.19854	33.6147	6.72e-09	1.99e-07	8.17274
PF3D7_1445500	-0.127436	6.46686	9.28673	0.0023082	0.0213403	2.63673
PF3D7_1368600	-0.148124	4.6492	6.93749	0.00844074	0.0594573	2.07362
PF3D7_0610400	-0.349233	8.35878	58.2737	2.28e-14	1.07e-12	13.6419
PF3D7_1201100	-0.549929	7.97949	155.527	1.07e-35	3.39e-33	34.9689
PF3D7_1402800	-0.258707	7.53125	50.7049	1.07e-12	4.52e-11	11.9692
PF3D7_1447800	-0.181359	4.02761	7.92691	0.00487048	0.0389022	2.31243
PF3D7_1409600	-0.111636	7.39257	7.33758	0.00675278	0.05103	2.17052
PF3D7_1326900	-0.193869	4.31822	8.0071	0.00465943	0.0376936	2.33167
PF3D7_1447900	-0.219965	5.65458	8.5089	0.00353413	0.0301356	2.45172
PF3D7_0501200	-0.627016	8.50226	113.393	1.77e-26	2.23e-24	25.7521
PF3D7_1353200	0.1513	9.34011	16.1524	5.84e-05	0.000899455	4.23327
PF3D7_1321700	0.0814494	8.08798	5.96071	0.0146282	0.0896152	1.83481
PF3D7_0918100	0.092463	9.03723	5.78161	0.0161947	0.0975549	1.79063
PF3D7_API06700	0.282751	4.18203	17.9577	2.26e-05	0.000393158	4.64615
PF3D7_0203200	0.109585	7.37384	10.5865	0.00113919	0.0120812	2.9434
PF3D7_1146600	0.159128	5.62121	8.49478	0.00356168	0.0302683	2.44835
PF3D7_1401600	0.0986673	9.27103	9.51443	0.00203862	0.0194905	2.69066
PF3D7_1234200	0.268563	5.18685	20.1231	7.26e-06	0.000142076	5.13898
PF3D7_1337800	0.167947	5.95304	9.4638	0.00209567	0.0197368	2.67868
PF3D7_0513200	0.0986285	8.95635	8.52583	0.00350141	0.0300597	2.45576
PF3D7_0404900	0.134893	5.62114	6.91956	0.0085258	0.0597754	2.06926
PF3D7_0911900	0.114434	10.2905	9.33905	0.00224321	0.0209699	2.64913
PF3D7_1130000	0.349814	6.25223	40.1805	2.32e-10	7.9e-09	9.63535
PF3D7_1324300	0.140447	7.83982	10.1999	0.00140449	0.0142367	2.85248
PF3D7_0715000	0.162102	6.09802	12.8121	0.000344379	0.0044575	3.46296
PF3D7_0105600	0.101672	6.75434	6.68937	0.00969894	0.0665221	2.01328
PF3D7_0815200	0.0892194	8.59722	6.26291	0.0123292	0.078188	1.90907
PF3D7_1332900	0.151652	8.25878	17.0417	3.66e-05	0.000599347	4.43689
PF3D7_0425100	0.150762	5.59807	6.39719	0.0114301	0.0743548	1.94195
PF3D7_1121100	0.0825494	9.14498	6.637	0.00998822	0.0675878	2.00051
PF3D7_1225700	0.105642	7.51086	9.49075	0.0020651	0.0196398	2.68506
PF3D7_0626600	0.189778	5.00264	12.6689	0.00037179	0.00475696	3.4297
PF3D7_1464000	0.0980917	7.49085	8.29772	0.00396948	0.0329571	2.40127
PF3D7_1450300	0.110064	6.36813	6.21097	0.0126961	0.0799747	1.89633
PF3D7_1120300	0.221696	3.91267	9.85183	0.00169663	0.0166626	2.77041
PF3D7_0935200	0.0908294	8.12561	6.05164	0.0138934	0.0865849	1.85719
PF3D7_0725600	0.111436	9.19868	7.47857	0.00624376	0.0480465	2.20455
PF3D7_1003800	0.113844	7.91303	10.9771	0.000922455	0.0103021	3.03505
PF3D7_1441100	0.140246	9.65619	18.4912	1.71e-05	0.000312191	4.76779
PF3D7_0405100	0.112704	6.98324	8.7046	0.00317408	0.0278173	2.49838
PF3D7_0415100	0.20149	5.58518	14.3961	0.000148109	0.00210015	3.82942
PF3D7_0521500	0.137826	4.69331	6.2096	0.012706	0.0799747	1.89599
PF3D7_1108100	0.141583	5.46784	6.45363	0.0110726	0.0726062	1.95575
PF3D7_1017600	0.0873202	8.17394	7.17329	0.00739971	0.0541668	2.13079
PF3D7_0110700	0.165059	7.0085	18.108	2.09e-05	0.000370989	4.68044
PF3D7_1410900	0.0936726	7.30585	6.61044	0.0101383	0.0680558	1.99404
PF3D7_1252700	0.203806	5.53612	12.3586	0.000438967	0.00543114	3.35757
PF3D7_0505700	0.121824	7.03474	11.8725	0.000569702	0.00671929	3.24435
PF3D7_1124100	0.0824676	8.56653	5.8782	0.0153295	0.0932329	1.81447
PF3D7_1422700	0.114924	7.61379	11.2223	0.000808213	0.00914766	3.09247
PF3D7_1419000	0.294539	4.42352	14.2993	0.000155926	0.00215058	3.80708
PF3D7_1429500	0.131407	6.38502	8.64934	0.00327179	0.0284759	2.48521
PF3D7_API04900	0.271932	4.16311	16.6863	4.41e-05	0.000695635	4.35559
PF3D7_0804700	0.195974	6.61412	22.1076	2.58e-06	5.71e-05	5.58873
PF3D7_1148900	0.157102	8.74236	18.0645	2.14e-05	0.00037691	4.67052
PF3D7_1328200	0.281912	4.16874	15.9672	6.45e-05	0.000985902	4.19077
PF3D7_0528100	0.154218	7.54273	19.5471	9.82e-06	0.000190562	5.00811
PF3D7_0402100	0.0881785	9.33174	6.9525	0.00837024	0.0591778	2.07726
PF3D7_1330100	0.268756	3.91216	17.2373	3.3e-05	0.000555103	4.48162
PF3D7_0205600	0.218078	3.83442	10.8496	0.000988175	0.0107507	3.00517
PF3D7_1305000	0.310577	5.34527	24.4293	7.71e-07	1.85e-05	6.11302
PF3D7_0606800	0.241363	4.31754	12.3141	0.000449544	0.00552396	3.34723
PF3D7_1014400	0.16901	5.33883	7.59385	0.00585676	0.04563	2.23234
PF3D7_0623700	0.215465	5.72306	14.3506	0.000151734	0.00213862	3.81892
PF3D7_1467900	0.158728	5.78373	6.83051	0.00896138	0.0621388	2.04762
PF3D7_0218300	0.182291	4.79925	9.28842	0.00230607	0.0213403	2.63713
PF3D7_0517200	0.184167	7.16188	16.9519	3.83e-05	0.000620305	4.41636
PF3D7_1251600	0.104428	7.4101	8.83129	0.00296108	0.0265971	2.52855
PF3D7_1452600	0.0895752	7.59227	6.35523	0.0117036	0.0753002	1.93168
PF3D7_0408200	0.202317	5.49246	13.4848	0.00024051	0.00321189	3.61887
PF3D7_0422200	0.10479	9.19172	10.9273	0.000947556	0.0104438	3.02339
PF3D7_1333400	0.162667	7.3324	19.229	1.16e-05	0.000221686	4.93578
PF3D7_0517400	0.148586	6.45471	11.5188	0.000688957	0.00794334	3.16181
PF3D7_1002200	0.166586	8.56051	14.6619	0.000128623	0.00185511	3.89068
PF3D7_0106300	0.105807	8.91667	8.79225	0.00302513	0.0268853	2.51926
PF3D7_1342100	0.23733	6.41845	6.38255	0.0115248	0.0745859	1.93837
PF3D7_0811500	0.100137	7.01544	7.00421	0.00813181	0.057816	2.08981
PF3D7_1472200	0.103835	11.0042	10.3516	0.00129365	0.0132371	2.88818
PF3D7_0820500	0.117542	6.42267	7.18927	0.00733407	0.0540344	2.13465
PF3D7_1001900	0.130391	7.78248	14.3009	0.000155794	0.00215058	3.80745
PF3D7_0626700	0.162975	8.43703	21.5241	3.49e-06	7.54e-05	5.45666
PF3D7_1369500	0.0877772	7.60252	6.40173	0.0114009	0.0743548	1.94306
PF3D7_0317700	0.090358	8.21871	6.32364	0.0119139	0.0761283	1.92395
PF3D7_0934900	0.189818	6.03692	15.7303	7.3e-05	0.00110397	4.13641
PF3D7_0927900	0.169131	6.62904	13.5615	0.000230869	0.00311612	3.63663
PF3D7_0705600	0.3558	4.59805	29.9361	4.47e-08	1.23e-06	7.35016
PF3D7_0804400	0.243234	4.20482	13.1595	0.000286066	0.00376057	3.54353
PF3D7_1476800	0.164419	6.65166	9.33988	0.0022422	0.0209699	2.64932
PF3D7_1426200	0.0811235	8.4134	6.23842	0.0125008	0.0790777	1.90306
PF3D7_1429800	0.0926051	9.30711	7.39344	0.00654623	0.0496177	2.18401
PF3D7_0731000	0.134796	5.9343	7.31779	0.00682755	0.0511357	2.16574
PF3D7_1148800	0.0964186	6.97824	6.55301	0.0104707	0.0697538	1.98002
PF3D7_0801900	0.21384	7.96616	39.2653	3.7e-10	1.21e-08	9.43185
PF3D7_1317600	0.184461	5.4691	8.4292	0.00369243	0.0311696	2.43269
PF3D7_1020800	0.326493	4.82683	31.8156	1.7e-08	4.75e-07	7.77076
PF3D7_0911800	0.344885	5.21638	20.545	5.82e-06	0.000118557	5.23474
PF3D7_0922600	0.11107	9.51537	10.6162	0.00112103	0.0119893	2.95038
PF3D7_0206700	0.116152	7.59207	8.69026	0.00319916	0.02794	2.49496
PF3D7_1114200	0.0998166	8.69817	8.78459	0.00303786	0.0269037	2.51743
PF3D7_0509300	0.237277	3.74422	12.662	0.000373168	0.00475696	3.4281
PF3D7_1412200	0.205484	5.68411	11.5894	0.000663275	0.00771477	3.17831
PF3D7_1228900	0.119054	7.10261	8.74249	0.0031088	0.0274291	2.50741
PF3D7_1253200	0.2331	4.65875	9.69462	0.00184808	0.0180099	2.73328
PF3D7_1230700	0.152496	6.71482	13.1743	0.000283808	0.00375043	3.54697
PF3D7_0204300	0.108881	7.58394	6.77198	0.00925999	0.0640301	2.03339
PF3D7_0506900	0.400874	7.25964	71.9589	2.2e-17	1.26e-15	16.6581
PF3D7_1340000	0.148608	4.53887	6.97129	0.00828278	0.058724	2.08182
PF3D7_0926800	0.227586	3.96849	13.5247	0.000235448	0.00316102	3.6281
PF3D7_1439900	0.0967674	9.02512	6.7611	0.00931665	0.0640742	2.03074
PF3D7_1145400	0.0895389	7.3209	6.35611	0.0116978	0.0753002	1.9319
PF3D7_0204400	0.164986	3.88946	5.78655	0.0161492	0.0975134	1.79185
PF3D7_0605800	0.226928	7.40337	21.037	4.51e-06	9.56e-05	5.3463
PF3D7_0825000	0.175812	5.84806	12.1292	0.000496392	0.00593943	3.30418
PF3D7_1357200	0.315154	4.61568	18.3568	1.83e-05	0.0003326	4.73715
PF3D7_1021400	0.0965357	6.85796	6.0293	0.0140703	0.0872567	1.8517
PF3D7_0503400	0.178683	6.63754	11.4061	0.000732032	0.00832274	3.13547
PF3D7_0710200	0.237631	5.55621	20.2351	6.85e-06	0.00013504	5.16442
PF3D7_MIT04000	0.118995	7.1561	10.9615	0.000930266	0.0103436	3.03139
PF3D7_0513100	0.188115	3.98442	9.51992	0.00203253	0.0194905	2.69196
PF3D7_1242800	0.087894	8.30351	6.28131	0.0122018	0.0776288	1.91358
PF3D7_0203700	0.0981464	7.75728	8.19702	0.00419592	0.0346095	2.37717
PF3D7_1364600	0.281011	3.64759	18.2994	1.89e-05	0.000340323	4.72407
PF3D7_1343400	0.0867233	8.00448	6.19207	0.0128324	0.0805698	1.89169
PF3D7_0720800	0.195864	4.77373	10.0271	0.00154257	0.0153286	2.81175
PF3D7_0527200	0.107201	6.76588	7.63768	0.00571615	0.0449457	2.2429
PF3D7_0323800	0.146882	6.81701	14.9181	0.000112282	0.00163814	3.94969
PF3D7_1324800	0.208083	4.31067	10.0746	0.00150328	0.0150816	2.82296
PF3D7_0508600	0.0920676	7.09466	6.68044	0.00974767	0.0666751	2.0111
PF3D7_0716000	0.124213	8.00026	12.6329	0.000379012	0.00480716	3.42135
PF3D7_1011500	0.170606	3.77434	7.2763	0.00698703	0.0521593	2.15571
PF3D7_1136300	0.0938757	9.97644	8.81826	0.00298232	0.0265985	2.52545
PF3D7_1015300	0.127312	7.61286	12.3087	0.000450846	0.00552396	3.34597
PF3D7_1213800	0.12195	8.01919	12.1403	0.000493432	0.00593943	3.30677
PF3D7_0726050	0.162676	6.0743	12.6962	0.000366405	0.0047184	3.43604
PF3D7_0720700	0.0830426	10.0389	6.52785	0.0106199	0.070353	1.97388
PF3D7_0910100	0.137515	6.21438	8.34657	0.00386415	0.0322951	2.41295
PF3D7_0502000	0.135031	6.2737	9.11088	0.00254093	0.0229909	2.59501
PF3D7_1117900	0.213221	4.84251	15.1187	0.000100958	0.00149017	3.99586
PF3D7_1203100	0.092571	7.04428	6.54774	0.0105018	0.0697538	1.97874
PF3D7_1358000	0.190127	4.73883	10.375	0.00127735	0.0132133	2.89369
PF3D7_1351800	0.160214	5.49533	9.14236	0.00249759	0.0227578	2.60248
PF3D7_0515000	0.154735	6.57907	12.1199	0.000498875	0.00593943	3.30201
PF3D7_1414000	0.190467	3.69098	7.55714	0.00597727	0.046278	2.2235
PF3D7_0531600	0.111677	9.20616	8.36534	0.00382446	0.0320869	2.41743
PF3D7_1414500	0.112959	9.0236	12.4876	0.00040966	0.00514419	3.38758
PF3D7_0419700	0.155429	5.47818	7.12573	0.00759853	0.055244	2.11927
PF3D7_1217300	0.240111	6.16109	25.078	5.51e-07	1.38e-05	6.25918
PF3D7_1367500	0.154336	4.30226	6.00107	0.0142972	0.0882301	1.84475
PF3D7_0108000	0.0889079	7.87022	7.18708	0.00734303	0.0540344	2.13412
PF3D7_0705000	0.127733	7.80624	14.9339	0.000111344	0.00163391	3.95333
PF3D7_0413900	0.103743	7.48726	7.76682	0.00532147	0.0419731	2.27397
PF3D7_0217200	0.330494	4.64433	24.7626	6.48e-07	1.57e-05	6.18813
PF3D7_1372300	0.148308	8.87152	17.6424	2.67e-05	0.000460859	4.57417
PF3D7_0824600	0.130425	6.43319	9.32722	0.00225774	0.0210278	2.64633
PF3D7_0406900	0.201762	5.19199	10.4002	0.00126002	0.0130876	2.89962
PF3D7_1204500	0.144628	4.41281	6.34041	0.0118017	0.0756031	1.92805
PF3D7_1419300	0.116813	6.7374	7.94378	0.00482529	0.0386636	2.31648
PF3D7_1323000	0.21647	5.5613	12.2107	0.000475175	0.00576606	3.32315
PF3D7_1231800	0.0891596	8.15406	7.15978	0.00745564	0.0543874	2.12751
PF3D7_0713600	0.264697	5.12812	17.6219	2.69e-05	0.000462667	4.5695
PF3D7_1357400	0.32267	5.38022	32.9808	9.31e-09	2.73e-07	8.03116
PF3D7_0924400	0.0893941	7.73051	7.00462	0.00812998	0.057816	2.08991
PF3D7_1462800	0.108944	11.1973	6.88382	0.00869797	0.0608135	2.06058
PF3D7_0818600	0.234403	3.96756	10.0412	0.00153076	0.0152713	2.81509
PF3D7_1405000	0.180409	4.82467	10.57	0.0011494	0.0121385	2.93953
PF3D7_1420000	0.149972	7.90251	17.0079	3.72e-05	0.000606162	4.42917
PF3D7_0622100	0.170298	4.86579	10.8528	0.000986445	0.0107507	3.00593
PF3D7_0930400	0.0917436	8.95144	7.42965	0.00641577	0.0490709	2.19275
PF3D7_1134300	0.155677	5.04806	6.6481	0.00992614	0.0675298	2.00322
PF3D7_0407900	0.13059	5.63958	6.04258	0.0139648	0.0868158	1.85496
PF3D7_0807300	0.161167	7.01099	20.4637	6.08e-06	0.000121738	5.21629
PF3D7_1303500	0.0884608	9.55693	7.27154	0.00700555	0.0521593	2.15456
PF3D7_1105700	0.105884	8.08017	8.36435	0.00382653	0.0320869	2.41719
PF3D7_1432900	0.193815	3.86178	8.02942	0.00460234	0.0376556	2.33702
PF3D7_0629800	0.107662	7.67776	10.1251	0.00146262	0.0147666	2.83487
PF3D7_0420300	0.145616	8.41429	19.0182	1.29e-05	0.00024571	4.88781
PF3D7_0319100	0.129605	5.65841	6.00189	0.0142906	0.0882301	1.84495
PF3D7_1249900	0.0912433	7.30865	6.85817	0.00882367	0.061522	2.05435
PF3D7_0531400	0.144498	6.52842	10.5403	0.001168	0.0122325	2.93256
PF3D7_0612100	0.105687	6.95022	6.67232	0.00979215	0.0667983	2.00912
PF3D7_1358100	0.0831411	8.50148	6.45324	0.011075	0.0726062	1.95565
PF3D7_0708000	0.205027	4.53465	11.9133	0.00055735	0.00660447	3.25387
